# Multi-Omics Binary Integration via Lasso Ensembles (MOBILE) for identification of context-specific networks and new regulatory mechanisms

**DOI:** 10.1101/2022.07.24.501297

**Authors:** Cemal Erdem, Sean M. Gross, Laura M. Heiser, Marc R. Birtwistle

**Author notes:** Correspondence (L.M.H.); (M.R.B.).

## Abstract

Cell phenotypes are dictated by both extra- and intra-cellular contexts, and robust identification of context-specific network features that control phenotypes remains challenging. Here, we developed a multi-omics data integration strategy called MOBILE (Multi-Omics Binary Integration via Lasso Ensembles) to nominate molecular features associated with specific cellular phenotypes. We applied this method to chromatin accessibility, mRNA, protein, and phospho-protein time course datasets and focus on two illustrative use cases after we show MOBILE could recover known biology. First, MOBILE nominated new mechanisms of interferon-γ (IFNγ) regulated PD-L1 expression, where analyses suggested, and literature supported that IFNγ-controlled PD-L1 expression involves BST2, CLIC2, FAM83D, ACSL5, and HIST2H2AA3 genes. Second, we explored differences between the highly similar transforming growth factor-beta 1 (TGFβ1) and bone morphogenetic protein 2 (BMP2) and showed that differential cell size and clustering properties induced by TGFβ1, but not BMP2, were related to the laminin/collagen pathway activity. Given the ever-growing availability of multi-omics datasets, we envision that MOBILE will be broadly applicable to identify context-specific molecular features associated with cellular phenotypes.

**Graphical Summary:** 

*Multi-Omics Binary Integration via Lasso Ensembles (MOBILE) pipeline yields statistically robust, context-specific association networks:* The MOBILE pipeline integrates omics datasets in a data-driven, biologically-structured manner. The pipeline outputs are gene-level, contextspecific association networks. These association networks nominate differentially enriched pathways, subnetworks, and new connections. Broadly applicable to find condition specific networks using multi-omics datasets.
