## Supplementary material for "Multi-Omics Binary Integration via Lasso Ensembles (MOBILE) for identification of context-specific networks and new regulatory mechanisms": SupplementaryData4.xlsx

### Sheet: Sheet1
'REACTOME_CELL_CYCLE'	4.87881	1	0	0	'FULL'
'REACTOME_CELL_CYCLE_MITOTIC'	4.6638	1	0	0	'FULL'
'REACTOME_INTERFERON_SIGNALING'	3.78093	1	0	0	'FULL'
'REACTOME_CYTOKINE_SIGNALING_IN_IMMUNE_SYSTEM'	3.60257	1	0	0	'FULL'
'REACTOME_CELL_CYCLE_CHECKPOINTS'	3.58239	1	0	0	'FULL'
'REACTOME_ACTIVATION_OF_ATR_IN_RESPONSE_TO_REPLICATION_STRESS'	3.45512	1	0	0	'FULL'
'REACTOME_INTERFERON_GAMMA_SIGNALING'	3.42141	1	0	0	'FULL'
'REACTOME_ACTIVATION_OF_THE_PRE_REPLICATIVE_COMPLEX'	3.18689	1	0	0	'FULL'
'REACTOME_CHROMOSOME_MAINTENANCE'	3.12534	1	0	0	'FULL'
'REACTOME_RESOLUTION_OF_SISTER_CHROMATID_COHESION'	3.11727	1	0	0	'FULL'
'REACTOME_MITOTIC_PROMETAPHASE'	3.10732	1	0	0	'FULL'
'REACTOME_HOMOLOGY_DIRECTED_REPAIR'	3.06643	1	0	0	'FULL'
'REACTOME_INTERLEUKIN_4_AND_INTERLEUKIN_13_SIGNALING'	3.03608	1	0	0	'FULL'
'REACTOME_EXTRACELLULAR_MATRIX_ORGANIZATION'	3.01805	1	0	0	'FULL'
'REACTOME_INTERFERON_ALPHA_BETA_SIGNALING'	3.00142	1	0	0	'FULL'
'REACTOME_MITOTIC_SPINDLE_CHECKPOINT'	2.96593	1	0	0	'FULL'
'REACTOME_M_PHASE'	2.9591	1	0	0	'FULL'
'REACTOME_RHO_GTPASES_ACTIVATE_FORMINS'	2.92097	1	0	6.46667e-05	'FULL'
'REACTOME_DNA_STRAND_ELONGATION'	2.9122	1	0	6.12632e-05	'FULL'
'REACTOME_FORMATION_OF_THE_CORNIFIED_ENVELOPE'	2.86752	1	0	5.82e-05	'FULL'
'REACTOME_TCR_SIGNALING'	2.65597	-1	0	0.0112925	'FULL'
'REACTOME_G_ALPHA_S_SIGNALLING_EVENTS'	2.62794	-1	0	0.00724039	'FULL'
'REACTOME_OLFACTORY_SIGNALING_PATHWAY'	2.48367	-1	0	0.0130677	'FULL'
'REACTOME_FCERI_MEDIATED_NF_KB_ACTIVATION'	2.39996	-1	0	0.0184365	'FULL'
'REACTOME_DOWNSTREAM_SIGNALING_EVENTS_OF_B_CELL_RECEPTOR_BCR_'	2.34594	-1	0.00407332	0.0218538	'FULL'
'REACTOME_REGULATION_OF_PTEN_STABILITY_AND_ACTIVITY'	2.27206	-1	0	0.0311799	'FULL'
'REACTOME_REGULATION_OF_EXPRESSION_OF_SLITS_AND_ROBOS'	2.22843	-1	0	0.0354556	'FULL'
'REACTOME_HEDGEHOG_LIGAND_BIOGENESIS'	2.19495	-1	0.00595238	0.0379966	'FULL'
'REACTOME_ABC_TRANSPORTER_DISORDERS'	2.17387	-1	0	0.0389154	'FULL'
'REACTOME_CLEC7A_DECTIN_1_SIGNALING'	2.12592	-1	0.00204499	0.0482031	'FULL'
'REACTOME_SIGNALING_BY_ROBO_RECEPTORS'	2.11058	-1	0	0.0482012	'FULL'
'REACTOME_METABOLISM_OF_RNA'	2.10502	-1	0	0.0458055	'FULL'
'REACTOME_DEFECTIVE_CFTR_CAUSES_CYSTIC_FIBROSIS'	2.07782	-1	0.00616016	0.0498449	'FULL'
'REACTOME_RESPIRATORY_ELECTRON_TRANSPORT_ATP_SYNTHESIS_BY_CHEMIOSMOTIC_COUPLING_AND_HEAT_PRODUCTION_BY_UNCOUPLING_PROTEINS_'	2.05637	-1	0.00826446	0.0524687	'FULL'
'REACTOME_STABILIZATION_OF_P53'	2.04578	-1	0.00582524	0.0522693	'FULL'
'REACTOME_DEGRADATION_OF_GLI1_BY_THE_PROTEASOME'	2.04005	-1	0.00200401	0.0512689	'FULL'
'REACTOME_TNFR2_NON_CANONICAL_NF_KB_PATHWAY'	2.00738	-1	0.00195695	0.0583559	'FULL'
'REACTOME_IRS_MEDIATED_SIGNALLING'	1.99481	-1	0.00782779	0.0586191	'FULL'
'REACTOME_DECTIN_1_MEDIATED_NONCANONICAL_NF_KB_SIGNALING'	1.96414	-1	0.00829876	0.0670742	'FULL'
'REACTOME_TRANS_GOLGI_NETWORK_VESICLE_BUDDING'	1.96216	-1	0.0124224	0.0643192	'FULL'
'REACTOME_CELL_CYCLE'	4.2775	1	0	0	'PBS'
'REACTOME_CELL_CYCLE_MITOTIC'	4.19819	1	0	0	'PBS'
'REACTOME_MITOTIC_PROMETAPHASE'	3.33468	1	0	0	'PBS'
'REACTOME_M_PHASE'	3.20146	1	0	0	'PBS'
'REACTOME_RHO_GTPASES_ACTIVATE_FORMINS'	3.14806	1	0	0	'PBS'
'REACTOME_SUMOYLATION_OF_DNA_REPLICATION_PROTEINS'	2.95873	1	0	0	'PBS'
'REACTOME_RESOLUTION_OF_SISTER_CHROMATID_COHESION'	2.94434	1	0	0	'PBS'
'REACTOME_NUCLEAR_ENVELOPE_BREAKDOWN'	2.92466	1	0	0	'PBS'
'REACTOME_DNA_STRAND_ELONGATION'	2.78743	1	0	0.000127451	'PBS'
'REACTOME_HOMOLOGY_DIRECTED_REPAIR'	2.77354	1	0	0.000225232	'PBS'
'REACTOME_CELL_CYCLE_CHECKPOINTS'	2.75723	1	0	0.000204757	'PBS'
'REACTOME_RHO_GTPASE_EFFECTORS'	2.75574	1	0	0.000187694	'PBS'
'REACTOME_MITOTIC_METAPHASE_AND_ANAPHASE'	2.69794	1	0	0.000509413	'PBS'
'REACTOME_HDR_THROUGH_HOMOLOGOUS_RECOMBINATION_HRR_'	2.66889	1	0	0.000550407	'PBS'
'REACTOME_ACTIVATION_OF_THE_PRE_REPLICATIVE_COMPLEX'	2.66209	1	0	0.000513713	'PBS'
'REACTOME_ACTIVATION_OF_ATR_IN_RESPONSE_TO_REPLICATION_STRESS'	2.65525	1	0	0.00054673	'PBS'
'REACTOME_MITOTIC_PROPHASE'	2.61551	1	0	0.000903341	'PBS'
'REACTOME_MITOTIC_SPINDLE_CHECKPOINT'	2.59947	1	0	0.00097726	'PBS'
'REACTOME_SIGNALING_BY_RHO_GTPASES'	2.46544	1	0	0.0037225	'PBS'
'REACTOME_INTERLEUKIN_4_AND_INTERLEUKIN_13_SIGNALING'	2.44256	1	0.00200803	0.00408127	'PBS'
'REACTOME_OLFACTORY_SIGNALING_PATHWAY'	2.45223	-1	0	0.0606931	'PBS'
'REACTOME_IRS_MEDIATED_SIGNALLING'	2.21386	-1	0	0.164318	'PBS'
'REACTOME_CLASS_A_1_RHODOPSIN_LIKE_RECEPTORS_'	2.19103	-1	0.00202429	0.125334	'PBS'
'REACTOME_G_ALPHA_S_SIGNALLING_EVENTS'	2.15871	-1	0.00193424	0.116412	'PBS'
'REACTOME_TCR_SIGNALING'	2.03081	-1	0.00581395	0.191953	'PBS'
'REACTOME_DOWNSTREAM_SIGNALING_OF_ACTIVATED_FGFR2'	2.02332	-1	0.00205761	0.168031	'PBS'
'REACTOME_RESPIRATORY_ELECTRON_TRANSPORT_ATP_SYNTHESIS_BY_CHEMIOSMOTIC_COUPLING_AND_HEAT_PRODUCTION_BY_UNCOUPLING_PROTEINS_'	1.99928	-1	0.00199601	0.164911	'PBS'
'REACTOME_SIGNALING_BY_TYPE_1_INSULIN_LIKE_GROWTH_FACTOR_1_RECEPTOR_IGF1R_'	1.99399	-1	0.00601202	0.149109	'PBS'
'REACTOME_SIGNALING_BY_FGFR4'	1.9761	-1	0.0104167	0.147337	'PBS'
'REACTOME_CARDIAC_CONDUCTION'	1.91421	-1	0.0127932	0.188138	'PBS'
'REACTOME_NEGATIVE_REGULATION_OF_FGFR1_SIGNALING'	1.91131	-1	0.00785855	0.173707	'PBS'
'REACTOME_FC_EPSILON_RECEPTOR_FCERI_SIGNALING'	1.90495	-1	0.00386847	0.165212	'PBS'
'REACTOME_NEGATIVE_REGULATION_OF_FGFR2_SIGNALING'	1.89329	-1	0.00819672	0.163956	'PBS'
'REACTOME_SIGNALING_BY_FGFR2'	1.88526	-1	0.0146138	0.158607	'PBS'
'REACTOME_GPCR_LIGAND_BINDING'	1.84838	-1	0.0140562	0.182478	'PBS'
'REACTOME_INSULIN_RECEPTOR_SIGNALLING_CASCADE'	1.81838	-1	0.0168776	0.200299	'PBS'
'REACTOME_SIGNALING_BY_FGFR2_IN_DISEASE'	1.81249	-1	0.00986193	0.194805	'PBS'
'REACTOME_PROTEIN_LOCALIZATION'	1.74289	-1	0.0245902	0.268144	'PBS'
'REACTOME_MITOCHONDRIAL_BIOGENESIS'	1.73345	-1	0.0243408	0.267141	'PBS'
'REACTOME_GENERATION_OF_SECOND_MESSENGER_MOLECULES'	1.73241	-1	0.0101833	0.254727	'PBS'
'REACTOME_CELL_CYCLE_MITOTIC'	3.38815	1	0	0	'EGF'
'REACTOME_CELL_CYCLE'	3.31379	1	0	0	'EGF'
'REACTOME_CHOLESTEROL_BIOSYNTHESIS'	3.00889	1	0	0	'EGF'
'REACTOME_INTERFERON_SIGNALING'	2.92606	1	0	0.000344937	'EGF'
'REACTOME_CYTOKINE_SIGNALING_IN_IMMUNE_SYSTEM'	2.7191	1	0	0.00159878	'EGF'
'REACTOME_MITOTIC_PROMETAPHASE'	2.6803	1	0	0.00155477	'EGF'
'REACTOME_M_PHASE'	2.66328	1	0	0.00133266	'EGF'
'REACTOME_MITOTIC_METAPHASE_AND_ANAPHASE'	2.54822	1	0	0.00435768	'EGF'
'REACTOME_RESOLUTION_OF_SISTER_CHROMATID_COHESION'	2.49936	1	0	0.00740908	'EGF'
'REACTOME_DNA_STRAND_ELONGATION'	2.4763	1	0	0.00718789	'EGF'
'REACTOME_SEPARATION_OF_SISTER_CHROMATIDS'	2.44577	1	0	0.00789506	'EGF'
'REACTOME_SIGNALING_BY_TGFB_FAMILY_MEMBERS'	2.43708	1	0	0.00758752	'EGF'
'REACTOME_ACTIVATION_OF_GENE_EXPRESSION_BY_SREBF_SREBP_'	2.40574	1	0	0.00957712	'EGF'
'REACTOME_CELL_CYCLE_CHECKPOINTS'	2.38333	1	0	0.0105215	'EGF'
'REACTOME_INTERFERON_GAMMA_SIGNALING'	2.32324	1	0	0.0148315	'EGF'
'REACTOME_RHO_GTPASES_ACTIVATE_FORMINS'	2.29419	1	0	0.0165691	'EGF'
'REACTOME_TERMINATION_OF_TRANSLESION_DNA_SYNTHESIS'	2.19495	1	0	0.0298535	'EGF'
'REACTOME_EXTRACELLULAR_MATRIX_ORGANIZATION'	2.14214	1	0.00383877	0.0397172	'EGF'
'REACTOME_TRANSLESION_SYNTHESIS_BY_Y_FAMILY_DNA_POLYMERASES_BYPASSES_LESIONS_ON_DNA_TEMPLATE'	2.13244	1	0.0019084	0.0402074	'EGF'
'REACTOME_INTERFERON_ALPHA_BETA_SIGNALING'	2.13235	1	0.00198413	0.0382643	'EGF'
'REACTOME_G_ALPHA_S_SIGNALLING_EVENTS'	2.34715	-1	0.0021097	0.0678271	'EGF'
'REACTOME_CLASS_A_1_RHODOPSIN_LIKE_RECEPTORS_'	1.95275	-1	0.0059761	0.53722	'EGF'
'REACTOME_SIGNALING_BY_FGFR4'	1.80649	-1	0.0200803	0.852956	'EGF'
'REACTOME_OLFACTORY_SIGNALING_PATHWAY'	1.78668	-1	0.0207039	0.712113	'EGF'
'REACTOME_SIGNALING_BY_GPCR'	1.69873	-1	0.0272374	0.904761	'EGF'
'REACTOME_MITOCHONDRIAL_TRANSLATION'	1.63149	-1	0.0244399	1	'EGF'
'REACTOME_IRS_MEDIATED_SIGNALLING'	1.61587	-1	0.0480962	0.964317	'EGF'
'REACTOME_TRANSLATION'	1.56556	-1	0.0634921	1	'EGF'
'REACTOME_TRANSCRIPTIONAL_REGULATION_OF_WHITE_ADIPOCYTE_DIFFERENTIATION'	1.56298	-1	0.0451745	0.952974	'EGF'
'REACTOME_GPCR_LIGAND_BINDING'	1.56257	-1	0.04158	0.85949	'EGF'
'REACTOME_PEPTIDE_LIGAND_BINDING_RECEPTORS'	1.50627	-1	0.0672098	1	'EGF'
'REACTOME_NR1H2_AND_NR1H3_MEDIATED_SIGNALING'	1.49648	-1	0.0796813	0.969425	'EGF'
'REACTOME_POTASSIUM_CHANNELS'	1.47026	-1	0.0783133	1	'EGF'
'REACTOME_G_ALPHA_I_SIGNALLING_EVENTS'	1.4691	-1	0.0922747	0.936752	'EGF'
'REACTOME_INSULIN_RECEPTOR_SIGNALLING_CASCADE'	1.45976	-1	0.0828402	0.909393	'EGF'
'REACTOME_CARDIAC_CONDUCTION'	1.44621	-1	0.0946746	0.901022	'EGF'
'REACTOME_TRANS_GOLGI_NETWORK_VESICLE_BUDDING'	1.43939	-1	0.101626	0.872635	'EGF'
'REACTOME_SIGNALLING_TO_ERKS'	1.39426	-1	0.107356	0.993924	'EGF'
'REACTOME_PHASE_0_RAPID_DEPOLARISATION'	1.38407	-1	0.109127	0.980955	'EGF'
'REACTOME_NEURONAL_SYSTEM'	1.37932	-1	0.110895	0.950703	'EGF'
'REACTOME_CELL_CYCLE_MITOTIC'	4.34714	1	0	0	'HGF'
'REACTOME_CELL_CYCLE'	4.33881	1	0	0	'HGF'
'REACTOME_RESOLUTION_OF_SISTER_CHROMATID_COHESION'	3.88312	1	0	0	'HGF'
'REACTOME_MITOTIC_PROMETAPHASE'	3.73567	1	0	0	'HGF'
'REACTOME_RHO_GTPASES_ACTIVATE_FORMINS'	3.56727	1	0	0	'HGF'
'REACTOME_RHO_GTPASE_EFFECTORS'	3.44781	1	0	0	'HGF'
'REACTOME_M_PHASE'	3.43618	1	0	0	'HGF'
'REACTOME_MITOTIC_METAPHASE_AND_ANAPHASE'	3.43091	1	0	0	'HGF'
'REACTOME_CELL_CYCLE_CHECKPOINTS'	3.35311	1	0	0	'HGF'
'REACTOME_SIGNALING_BY_RHO_GTPASES'	3.20457	1	0	0	'HGF'
'REACTOME_MITOTIC_SPINDLE_CHECKPOINT'	3.17488	1	0	0	'HGF'
'REACTOME_INTRAFLAGELLAR_TRANSPORT'	2.99885	1	0	0	'HGF'
'REACTOME_SEPARATION_OF_SISTER_CHROMATIDS'	2.91427	1	0	9.62343e-05	'HGF'
'REACTOME_NUCLEAR_ENVELOPE_NE_REASSEMBLY'	2.79308	1	0	0.000448396	'HGF'
'REACTOME_RHO_GTPASES_ACTIVATE_IQGAPS'	2.72821	1	0	0.000499533	'HGF'
'REACTOME_CHROMOSOME_MAINTENANCE'	2.6129	1	0	0.00139344	'HGF'
'REACTOME_KINESINS'	2.59175	1	0	0.00145917	'HGF'
'REACTOME_DEPOSITION_OF_NEW_CENPA_CONTAINING_NUCLEOSOMES_AT_THE_CENTROMERE'	2.52186	1	0	0.00205804	'HGF'
'REACTOME_ACTIVATION_OF_ATR_IN_RESPONSE_TO_REPLICATION_STRESS'	2.46201	1	0	0.00338239	'HGF'
'REACTOME_RESPONSE_TO_ELEVATED_PLATELET_CYTOSOLIC_CA2_'	2.34416	1	0	0.00741245	'HGF'
'REACTOME_MITOCHONDRIAL_TRANSLATION'	2.35576	-1	0	0.0846378	'HGF'
'REACTOME_TRANSLATION'	2.10726	-1	0.0104822	0.246571	'HGF'
'REACTOME_G_ALPHA_S_SIGNALLING_EVENTS'	2.07514	-1	0.002079	0.205913	'HGF'
'REACTOME_RESPIRATORY_ELECTRON_TRANSPORT_ATP_SYNTHESIS_BY_CHEMIOSMOTIC_COUPLING_AND_HEAT_PRODUCTION_BY_UNCOUPLING_PROTEINS_'	2.05043	-1	0.00625	0.178681	'HGF'
'REACTOME_TRANS_GOLGI_NETWORK_VESICLE_BUDDING'	1.9139	-1	0.00986193	0.314037	'HGF'
'REACTOME_DOWNSTREAM_SIGNALING_EVENTS_OF_B_CELL_RECEPTOR_BCR_'	1.91009	-1	0.0144628	0.267487	'HGF'
'REACTOME_OLFACTORY_SIGNALING_PATHWAY'	1.86366	-1	0.012474	0.298739	'HGF'
'REACTOME_TRANSCRIPTIONAL_REGULATION_BY_RUNX1'	1.83812	-1	0.0182927	0.3037	'HGF'
'REACTOME_ANTI_INFLAMMATORY_RESPONSE_FAVOURING_LEISHMANIA_PARASITE_INFECTION'	1.74556	-1	0.0271967	0.445912	'HGF'
'REACTOME_TRANSCRIPTIONAL_REGULATION_OF_WHITE_ADIPOCYTE_DIFFERENTIATION'	1.70527	-1	0.032197	0.492864	'HGF'
'REACTOME_GOLGI_ASSOCIATED_VESICLE_BIOGENESIS'	1.69611	-1	0.0313112	0.471113	'HGF'
'REACTOME_VOLTAGE_GATED_POTASSIUM_CHANNELS'	1.68587	-1	0.0248447	0.4541	'HGF'
'REACTOME_TRANSPORT_OF_INORGANIC_CATIONS_ANIONS_AND_AMINO_ACIDS_OLIGOPEPTIDES'	1.67126	-1	0.0389344	0.450568	'HGF'
'REACTOME_TP53_REGULATES_METABOLIC_GENES'	1.6623	-1	0.025	0.43551	'HGF'
'REACTOME_FCERI_MEDIATED_NF_KB_ACTIVATION'	1.64611	-1	0.0374753	0.441905	'HGF'
'REACTOME_INSULIN_RECEPTOR_SIGNALLING_CASCADE'	1.63229	-1	0.0350515	0.442253	'HGF'
'REACTOME_GPCR_LIGAND_BINDING'	1.50658	-1	0.0451866	0.746374	'HGF'
'REACTOME_METABOLISM_OF_AMINO_ACIDS_AND_DERIVATIVES'	1.49864	-1	0.0807087	0.730812	'HGF'
'REACTOME_IRS_MEDIATED_SIGNALLING'	1.4961	-1	0.0577689	0.700314	'HGF'
'REACTOME_THE_CITRIC_ACID_TCA_CYCLE_AND_RESPIRATORY_ELECTRON_TRANSPORT'	1.4926	-1	0.0862745	0.676186	'HGF'
'REACTOME_CELL_CYCLE_MITOTIC'	3.16021	1	0	0.00124034	'OSM'
'REACTOME_EXTRACELLULAR_MATRIX_ORGANIZATION'	3.06274	1	0	0.000620172	'OSM'
'REACTOME_CELL_CYCLE'	3.04257	1	0	0.000413448	'OSM'
'REACTOME_CYTOKINE_SIGNALING_IN_IMMUNE_SYSTEM'	2.77366	1	0	0.00207936	'OSM'
'REACTOME_INTERLEUKIN_4_AND_INTERLEUKIN_13_SIGNALING'	2.65613	1	0	0.00237274	'OSM'
'REACTOME_SIGNALING_BY_RHO_GTPASES'	2.54282	1	0	0.00410716	'OSM'
'REACTOME_FOXO_MEDIATED_TRANSCRIPTION'	2.46864	1	0	0.00748079	'OSM'
'REACTOME_FORMATION_OF_THE_CORNIFIED_ENVELOPE'	2.44403	1	0	0.00756713	'OSM'
'REACTOME_SIGNALING_BY_INTERLEUKINS'	2.42214	1	0	0.00942555	'OSM'
'REACTOME_MITOTIC_PROMETAPHASE'	2.37514	1	0	0.0118269	'OSM'
'REACTOME_RESOLUTION_OF_SISTER_CHROMATID_COHESION'	2.35695	1	0	0.0121069	'OSM'
'REACTOME_EGR2_AND_SOX10_MEDIATED_INITIATION_OF_SCHWANN_CELL_MYELINATION'	2.3315	1	0	0.0131921	'OSM'
'REACTOME_INTERFERON_SIGNALING'	2.31259	1	0.004329	0.0142248	'OSM'
'REACTOME_INTERFERON_ALPHA_BETA_SIGNALING'	2.30136	1	0	0.0142856	'OSM'
'REACTOME_ESTROGEN_DEPENDENT_NUCLEAR_EVENTS_DOWNSTREAM_OF_ESR_MEMBRANE_SIGNALING'	2.28257	1	0	0.0154406	'OSM'
'REACTOME_RESPONSE_TO_ELEVATED_PLATELET_CYTOSOLIC_CA2_'	2.27477	1	0	0.0152576	'OSM'
'REACTOME_RHO_GTPASE_EFFECTORS'	2.26536	1	0	0.0156657	'OSM'
'REACTOME_HEMOSTASIS'	2.25658	1	0	0.0160177	'OSM'
'REACTOME_KERATINIZATION'	2.25363	1	0	0.0154227	'OSM'
'REACTOME_RHO_GTPASES_ACTIVATE_FORMINS'	2.24161	1	0.00395257	0.0161057	'OSM'
'REACTOME_DOWNSTREAM_SIGNALING_EVENTS_OF_B_CELL_RECEPTOR_BCR_'	2.43508	-1	0	0.0551848	'OSM'
'REACTOME_REGULATION_OF_EXPRESSION_OF_SLITS_AND_ROBOS'	2.19086	-1	0.00204082	0.165512	'OSM'
'REACTOME_ANTIGEN_PROCESSING_UBIQUITINATION_PROTEASOME_DEGRADATION'	2.16318	-1	0	0.131602	'OSM'
'REACTOME_VOLTAGE_GATED_POTASSIUM_CHANNELS'	2.05847	-1	0.00831601	0.189252	'OSM'
'REACTOME_TCR_SIGNALING'	2.04994	-1	0.0020202	0.158897	'OSM'
'REACTOME_FCERI_MEDIATED_NF_KB_ACTIVATION'	2.0309	-1	0.004158	0.147681	'OSM'
'REACTOME_SIGNALING_BY_ROBO_RECEPTORS'	1.98976	-1	0.00408998	0.163438	'OSM'
'REACTOME_METABOLISM_OF_RNA'	1.98913	-1	0.00204082	0.144134	'OSM'
'REACTOME_HEDGEHOG_LIGAND_BIOGENESIS'	1.9779	-1	0.00612245	0.138238	'OSM'
'REACTOME_OLFACTORY_SIGNALING_PATHWAY'	1.94522	-1	0.0021645	0.152474	'OSM'
'REACTOME_CLEC7A_DECTIN_1_SIGNALING'	1.87449	-1	0.014553	0.205683	'OSM'
'REACTOME_MITOCHONDRIAL_TRANSLATION'	1.8718	-1	0.006	0.19197	'OSM'
'REACTOME_METABOLISM_OF_AMINO_ACIDS_AND_DERIVATIVES'	1.84505	-1	0.00604839	0.20572	'OSM'
'REACTOME_NONSENSE_MEDIATED_DECAY_NMD_'	1.83521	-1	0.0148976	0.202216	'OSM'
'REACTOME_G_ALPHA_S_SIGNALLING_EVENTS'	1.82404	-1	0.0262626	0.200377	'OSM'
'REACTOME_CLASS_I_MHC_MEDIATED_ANTIGEN_PROCESSING_PRESENTATION'	1.80668	-1	0.0124481	0.206243	'OSM'
'REACTOME_NCAM_SIGNALING_FOR_NEURITE_OUT_GROWTH'	1.75512	-1	0.0233918	0.253185	'OSM'
'REACTOME_C_TYPE_LECTIN_RECEPTORS_CLRS_'	1.7528	-1	0.0259481	0.242178	'OSM'
'REACTOME_REGULATION_OF_PTEN_STABILITY_AND_ACTIVITY'	1.74935	-1	0.0214425	0.233417	'OSM'
'REACTOME_ABC_TRANSPORTER_DISORDERS'	1.74821	-1	0.0245902	0.223626	'OSM'
'REACTOME_INTERFERON_SIGNALING'	4.69036	1	0	0	'IFNG'
'REACTOME_INTERFERON_GAMMA_SIGNALING'	4.34905	1	0	0	'IFNG'
'REACTOME_CYTOKINE_SIGNALING_IN_IMMUNE_SYSTEM'	3.93509	1	0	0	'IFNG'
'REACTOME_INTERFERON_ALPHA_BETA_SIGNALING'	3.40138	1	0	0	'IFNG'
'REACTOME_CELL_CYCLE_MITOTIC'	3.27831	1	0	0	'IFNG'
'REACTOME_CELL_CYCLE'	2.82246	1	0	0.00023645	'IFNG'
'REACTOME_EXTRACELLULAR_MATRIX_ORGANIZATION'	2.74122	1	0	0.000605756	'IFNG'
'REACTOME_INTERLEUKIN_4_AND_INTERLEUKIN_13_SIGNALING'	2.71898	1	0	0.000713335	'IFNG'
'REACTOME_DNA_STRAND_ELONGATION'	2.71441	1	0	0.000634076	'IFNG'
'REACTOME_NUCLEAR_ENVELOPE_BREAKDOWN'	2.6667	1	0	0.00111558	'IFNG'
'REACTOME_DNA_REPLICATION'	2.62201	1	0	0.0017862	'IFNG'
'REACTOME_MHC_CLASS_II_ANTIGEN_PRESENTATION'	2.46202	1	0	0.00491184	'IFNG'
'REACTOME_ACTIVATION_OF_THE_PRE_REPLICATIVE_COMPLEX'	2.43206	1	0	0.00557281	'IFNG'
'REACTOME_INNATE_IMMUNE_SYSTEM'	2.41882	1	0	0.00595556	'IFNG'
'REACTOME_NEUTROPHIL_DEGRANULATION'	2.33954	1	0	0.0112905	'IFNG'
'REACTOME_ACTIVATION_OF_ATR_IN_RESPONSE_TO_REPLICATION_STRESS'	2.32735	1	0	0.0113572	'IFNG'
'REACTOME_SIGNALING_BY_INTERLEUKINS'	2.26923	1	0	0.0159693	'IFNG'
'REACTOME_BINDING_AND_UPTAKE_OF_LIGANDS_BY_SCAVENGER_RECEPTORS'	2.20567	1	0	0.0231616	'IFNG'
'REACTOME_MITOTIC_G1_PHASE_AND_G1_S_TRANSITION'	2.19436	1	0.0019802	0.0238415	'IFNG'
'REACTOME_CELL_CYCLE_CHECKPOINTS'	2.18461	1	0	0.0236649	'IFNG'
'REACTOME_OLFACTORY_SIGNALING_PATHWAY'	2.37605	-1	0	0.0691692	'IFNG'
'REACTOME_MITOCHONDRIAL_TRANSLATION'	2.26113	-1	0	0.0732804	'IFNG'
'REACTOME_G_ALPHA_S_SIGNALLING_EVENTS'	2.21364	-1	0.00194553	0.0697783	'IFNG'
'REACTOME_MUSCLE_CONTRACTION'	2.1384	-1	0.00207039	0.0855675	'IFNG'
'REACTOME_TRANSLATION'	2.05403	-1	0.00606061	0.115691	'IFNG'
'REACTOME_NETRIN_1_SIGNALING'	1.93929	-1	0.0116505	0.193072	'IFNG'
'REACTOME_NONSENSE_MEDIATED_DECAY_NMD_'	1.91514	-1	0.00610998	0.189159	'IFNG'
'REACTOME_CLASS_A_1_RHODOPSIN_LIKE_RECEPTORS_'	1.87768	-1	0.00763359	0.207394	'IFNG'
'REACTOME_VOLTAGE_GATED_POTASSIUM_CHANNELS'	1.73796	-1	0.0198807	0.39348	'IFNG'
'REACTOME_CARDIAC_CONDUCTION'	1.69773	-1	0.0271967	0.436602	'IFNG'
'REACTOME_SIGNALING_BY_ROBO_RECEPTORS'	1.68825	-1	0.0301205	0.416458	'IFNG'
'REACTOME_RESPIRATORY_ELECTRON_TRANSPORT_ATP_SYNTHESIS_BY_CHEMIOSMOTIC_COUPLING_AND_HEAT_PRODUCTION_BY_UNCOUPLING_PROTEINS_'	1.62348	-1	0.0318091	0.52871	'IFNG'
'REACTOME_POTASSIUM_CHANNELS'	1.58181	-1	0.0656064	0.598433	'IFNG'
'REACTOME_MEMBRANE_TRAFFICKING'	1.52271	-1	0.0626305	0.726281	'IFNG'
'REACTOME_FCERI_MEDIATED_CA_2_MOBILIZATION'	1.52231	-1	0.0724346	0.679027	'IFNG'
'REACTOME_NEURONAL_SYSTEM'	1.51581	-1	0.0639535	0.655768	'IFNG'
'REACTOME_PEPTIDE_LIGAND_BINDING_RECEPTORS'	1.49663	-1	0.0729783	0.671787	'IFNG'
'REACTOME_PHASE_0_RAPID_DEPOLARISATION'	1.48795	-1	0.0732601	0.659042	'IFNG'
'REACTOME_THE_CITRIC_ACID_TCA_CYCLE_AND_RESPIRATORY_ELECTRON_TRANSPORT'	1.44422	-1	0.0959184	0.755979	'IFNG'
'REACTOME_IRS_MEDIATED_SIGNALLING'	1.41951	-1	0.0923695	0.798998	'IFNG'
'REACTOME_EXTRACELLULAR_MATRIX_ORGANIZATION'	2.95881	1	0	0.00114286	'BMP2'
'REACTOME_CELL_CYCLE_MITOTIC'	2.88763	1	0	0.000571429	'BMP2'
'REACTOME_CELL_CYCLE'	2.66425	1	0	0.00453572	'BMP2'
'REACTOME_FATTY_ACID_METABOLISM'	2.4442	1	0	0.0232419	'BMP2'
'REACTOME_ARACHIDONIC_ACID_METABOLISM'	2.39572	1	0	0.0240182	'BMP2'
'REACTOME_INTERLEUKIN_4_AND_INTERLEUKIN_13_SIGNALING'	2.38272	1	0	0.0221075	'BMP2'
'REACTOME_SIGNALING_BY_RECEPTOR_TYROSINE_KINASES'	2.24568	1	0.00202429	0.0422905	'BMP2'
'REACTOME_INTERFERON_SIGNALING'	2.23475	1	0	0.0397149	'BMP2'
'REACTOME_MITOTIC_PROMETAPHASE'	2.19224	1	0.00192678	0.0474183	'BMP2'
'REACTOME_INTERFERON_ALPHA_BETA_SIGNALING'	2.16058	1	0.00197239	0.0529818	'BMP2'
'''REACTOME_REGULATION_OF_INSULIN_LIKE_GROWTH_FACTOR_IGF_TRANSPORT_AND_UPTAKE_BY_INSULIN_LIKE_GROWTH_FACTOR_BINDING_PROTEINS_IGFBPS...'' <Preview truncated at 128 characters>'	2.12867	1	0.00203666	0.0579068	'BMP2'
'REACTOME_LAMININ_INTERACTIONS'	2.11452	1	0.00194553	0.0589249	'BMP2'
'REACTOME_FORMATION_OF_THE_CORNIFIED_ENVELOPE'	2.08434	1	0.00187266	0.0666474	'BMP2'
'REACTOME_CYTOKINE_SIGNALING_IN_IMMUNE_SYSTEM'	2.08127	1	0	0.0633411	'BMP2'
'REACTOME_RESOLUTION_OF_SISTER_CHROMATID_COHESION'	2.06996	1	0.00595238	0.0636697	'BMP2'
'REACTOME_KERATINIZATION'	2.04906	1	0.00390625	0.0679772	'BMP2'
'REACTOME_CELL_CYCLE_CHECKPOINTS'	2.04155	1	0.00200401	0.0667706	'BMP2'
'REACTOME_M_PHASE'	2.00792	1	0	0.0790425	'BMP2'
'REACTOME_SEMAPHORIN_INTERACTIONS'	1.99215	1	0.00393701	0.0825682	'BMP2'
'REACTOME_NEUTROPHIL_DEGRANULATION'	1.95784	1	0.0143149	0.0965207	'BMP2'
'REACTOME_OLFACTORY_SIGNALING_PATHWAY'	2.33225	-1	0	0.126356	'BMP2'
'REACTOME_TRANSLATION'	2.2047	-1	0	0.158376	'BMP2'
'REACTOME_TCR_SIGNALING'	2.19467	-1	0	0.112497	'BMP2'
'REACTOME_DOWNSTREAM_SIGNALING_EVENTS_OF_B_CELL_RECEPTOR_BCR_'	2.18434	-1	0.00199203	0.0916354	'BMP2'
'REACTOME_G_ALPHA_S_SIGNALLING_EVENTS'	2.11994	-1	0	0.109977	'BMP2'
'REACTOME_METABOLISM_OF_RNA'	1.92449	-1	0.00943396	0.289181	'BMP2'
'REACTOME_AUTOPHAGY'	1.87748	-1	0.0120724	0.325009	'BMP2'
'REACTOME_FCERI_MEDIATED_NF_KB_ACTIVATION'	1.86027	-1	0.00616016	0.312807	'BMP2'
'REACTOME_MITOCHONDRIAL_BIOGENESIS'	1.80775	-1	0.0117417	0.370916	'BMP2'
'REACTOME_SIGNALING_BY_HEDGEHOG'	1.78993	-1	0.0134357	0.365383	'BMP2'
'REACTOME_TRANSCRIPTIONAL_ACTIVATION_OF_MITOCHONDRIAL_BIOGENESIS'	1.76371	-1	0.0216535	0.384263	'BMP2'
'REACTOME_SRP_DEPENDENT_COTRANSLATIONAL_PROTEIN_TARGETING_TO_MEMBRANE'	1.74259	-1	0.0189873	0.395425	'BMP2'
'REACTOME_RESPIRATORY_ELECTRON_TRANSPORT_ATP_SYNTHESIS_BY_CHEMIOSMOTIC_COUPLING_AND_HEAT_PRODUCTION_BY_UNCOUPLING_PROTEINS_'	1.73125	-1	0.0147679	0.387278	'BMP2'
'REACTOME_CARDIAC_CONDUCTION'	1.72704	-1	0.0292969	0.367289	'BMP2'
'REACTOME_S_PHASE'	1.72258	-1	0.0235756	0.350322	'BMP2'
'REACTOME_FC_EPSILON_RECEPTOR_FCERI_SIGNALING'	1.69859	-1	0.027668	0.373964	'BMP2'
'REACTOME_REGULATION_OF_PTEN_STABILITY_AND_ACTIVITY'	1.676	-1	0.0356436	0.393958	'BMP2'
'REACTOME_HEDGEHOG_OFF_STATE'	1.65253	-1	0.042735	0.417243	'BMP2'
'REACTOME_REGULATION_OF_EXPRESSION_OF_SLITS_AND_ROBOS'	1.64723	-1	0.0330578	0.405777	'BMP2'
'REACTOME_HSP90_CHAPERONE_CYCLE_FOR_STEROID_HORMONE_RECEPTORS_SHR_'	1.64614	-1	0.0395257	0.387459	'BMP2'
'REACTOME_CELL_CYCLE_MITOTIC'	4.16128	1	0	0	'TGFB1'
'REACTOME_CELL_CYCLE'	4.08655	1	0	0	'TGFB1'
'REACTOME_CELL_CYCLE_CHECKPOINTS'	3.2654	1	0	0	'TGFB1'
'REACTOME_DNA_STRAND_ELONGATION'	2.9762	1	0	0.000275862	'TGFB1'
'REACTOME_MITOTIC_PROMETAPHASE'	2.92254	1	0	0.00045109	'TGFB1'
'REACTOME_G1_S_SPECIFIC_TRANSCRIPTION'	2.89847	1	0	0.000375908	'TGFB1'
'REACTOME_DNA_REPLICATION'	2.80719	1	0	0.000827198	'TGFB1'
'REACTOME_INTERFERON_SIGNALING'	2.7704	1	0	0.000866091	'TGFB1'
'REACTOME_CHROMOSOME_MAINTENANCE'	2.74515	1	0	0.000769858	'TGFB1'
'REACTOME_G2_M_CHECKPOINTS'	2.73285	1	0	0.000692872	'TGFB1'
'REACTOME_MITOTIC_G1_PHASE_AND_G1_S_TRANSITION'	2.72753	1	0	0.000629884	'TGFB1'
'REACTOME_RESOLUTION_OF_SISTER_CHROMATID_COHESION'	2.72528	1	0	0.000679088	'TGFB1'
'REACTOME_EXTRACELLULAR_MATRIX_ORGANIZATION'	2.7204	1	0	0.000626851	'TGFB1'
'REACTOME_MITOTIC_METAPHASE_AND_ANAPHASE'	2.71277	1	0	0.000582076	'TGFB1'
'REACTOME_INTERLEUKIN_4_AND_INTERLEUKIN_13_SIGNALING'	2.71221	1	0	0.000543271	'TGFB1'
'REACTOME_DNA_DOUBLE_STRAND_BREAK_REPAIR'	2.69768	1	0	0.000509316	'TGFB1'
'REACTOME_ACTIVATION_OF_ATR_IN_RESPONSE_TO_REPLICATION_STRESS'	2.66919	1	0	0.000548504	'TGFB1'
'REACTOME_G0_AND_EARLY_G1'	2.65637	1	0	0.000583338	'TGFB1'
'REACTOME_M_PHASE'	2.64101	1	0	0.000552636	'TGFB1'
'REACTOME_HOMOLOGY_DIRECTED_REPAIR'	2.5403	1	0	0.00133927	'TGFB1'
'REACTOME_G_ALPHA_S_SIGNALLING_EVENTS'	2.26108	-1	0	0.178915	'TGFB1'
'REACTOME_TRANSLATION'	2.19726	-1	0.00203252	0.141968	'TGFB1'
'REACTOME_NEURONAL_SYSTEM'	2.1777	-1	0	0.106688	'TGFB1'
'REACTOME_HATS_ACETYLATE_HISTONES'	2.02545	-1	0	0.219179	'TGFB1'
'REACTOME_SLC_TRANSPORTER_DISORDERS'	2.02356	-1	0.00407332	0.17802	'TGFB1'
'REACTOME_FC_EPSILON_RECEPTOR_FCERI_SIGNALING'	2.01824	-1	0.0019802	0.15475	'TGFB1'
'REACTOME_MITOCHONDRIAL_BIOGENESIS'	1.96532	-1	0.0039604	0.183505	'TGFB1'
'REACTOME_RESPIRATORY_ELECTRON_TRANSPORT_ATP_SYNTHESIS_BY_CHEMIOSMOTIC_COUPLING_AND_HEAT_PRODUCTION_BY_UNCOUPLING_PROTEINS_'	1.93223	-1	0.00809717	0.193142	'TGFB1'
'REACTOME_SUMOYLATION_OF_INTRACELLULAR_RECEPTORS'	1.92761	-1	0.016129	0.176415	'TGFB1'
'REACTOME_TCR_SIGNALING'	1.91903	-1	0.00813008	0.169365	'TGFB1'
'REACTOME_TRANS_GOLGI_NETWORK_VESICLE_BUDDING'	1.84677	-1	0.0167015	0.234183	'TGFB1'
'REACTOME_MITOCHONDRIAL_TRANSLATION'	1.82704	-1	0.00618557	0.239805	'TGFB1'
'REACTOME_MTOR_SIGNALLING'	1.81578	-1	0.0104167	0.236343	'TGFB1'
'REACTOME_CARDIAC_CONDUCTION'	1.79962	-1	0.0130112	0.24073	'TGFB1'
'REACTOME_SIGNALING_BY_FGFR4'	1.77129	-1	0.0174757	0.262674	'TGFB1'
'REACTOME_DOWNSTREAM_SIGNALING_EVENTS_OF_B_CELL_RECEPTOR_BCR_'	1.77105	-1	0.0176471	0.246726	'TGFB1'
'REACTOME_NONSENSE_MEDIATED_DECAY_NMD_'	1.76146	-1	0.0137795	0.244071	'TGFB1'
'REACTOME_SIGNALLING_TO_ERKS'	1.75737	-1	0.0165975	0.23649	'TGFB1'
'REACTOME_OLFACTORY_SIGNALING_PATHWAY'	1.70707	-1	0.0291667	0.291575	'TGFB1'
'REACTOME_NEUROTRANSMITTER_RECEPTORS_AND_POSTSYNAPTIC_SIGNAL_TRANSMISSION'	1.67679	-1	0.0328542	0.322343	'TGFB1'
