## Supplementary material for "Multi-Omics Binary Integration via Lasso Ensembles (MOBILE) for identification of context-specific networks and new regulatory mechanisms": SupplementaryData5.xlsx

### Sheet: Sheet1
	'REACTOME_CELL_CYCLE_MITOTIC'
	'REACTOME_CELL_CYCLE'
	'REACTOME_INTERFERON_GAMMA_SIGNALING'
	'REACTOME_INTERFERON_SIGNALING'
	'REACTOME_CYTOKINE_SIGNALING_IN_IMMUNE_SYSTEM'
	'REACTOME_MITOTIC_SPINDLE_CHECKPOINT'
	'REACTOME_MITOTIC_PROMETAPHASE'
	'REACTOME_MITOTIC_METAPHASE_AND_ANAPHASE'
	'REACTOME_RHO_GTPASES_ACTIVATE_FORMINS'
	'REACTOME_CHROMOSOME_MAINTENANCE'
	'REACTOME_RHO_GTPASE_EFFECTORS'
	'REACTOME_M_PHASE'
	'REACTOME_RESOLUTION_OF_SISTER_CHROMATID_COHESION'
	'REACTOME_CELL_CYCLE_CHECKPOINTS'
	'REACTOME_HOMOLOGY_DIRECTED_REPAIR'
	'REACTOME_EXTRACELLULAR_MATRIX_ORGANIZATION'
	'REACTOME_ACTIVATION_OF_THE_PRE_REPLICATIVE_COMPLEX'
	'REACTOME_SIGNALING_BY_RHO_GTPASES'
	'REACTOME_ACTIVATION_OF_ATR_IN_RESPONSE_TO_REPLICATION_STRESS'
	'REACTOME_INTERFERON_ALPHA_BETA_SIGNALING'
