## Supplementary material for "Multi-Omics Binary Integration via Lasso Ensembles (MOBILE) for identification of context-specific networks and new regulatory mechanisms": SupplementaryData12.csv

SUID	EnrichmentMap::Colouring (Dataset 1)	EnrichmentMap::ES (Dataset 1)	EnrichmentMap::fdr_qvalue (Dataset 1)	EnrichmentMap::Formatted_name	EnrichmentMap::fwer_qvalue (Dataset 1)	EnrichmentMap::Genes	EnrichmentMap::GS_DESCR	EnrichmentMap::gs_size	EnrichmentMap::GS_Type	EnrichmentMap::Name	EnrichmentMap::NES (Dataset 1)	EnrichmentMap::pvalue (Dataset 1)	name	selected	shared name
62	1.0	0.2694	0.0216	REACTOME_DNA_ DOUBLE_STRAND_ BREAK_REPAIR	0.246	CCNA1|TP53|BRCA2|POLQ|EYA1|EYA4|CCNA2|RAD51B|EME1|POLM|GEN1|BRCA1|EYA3|FEN1|KDM4A|RFC2|POLD1|POLD3|POLE2|RFC5|PARP2|RFC3|RFC4|CDK2|NSD2|RAD51AP1|CHEK2|XRCC3|KDM4B|CLSPN|XRCC2|BRIP1|DNA2|CHEK1|EXO1|RMI2|KPNA2|BLM|BARD1|TIPIN|PRKDC|TIMELESS|RAD51|PPP4R2|RBBP8|NBN|RAD50|PCNA	http://www.gsea-msigdb.org/gsea/msigdb/cards/REACTOME_DNA_DOUBLE_STRAND_BREAK_REPAIR	48	ENR	REACTOME_DNA_DOUBLE_STRAND_BREAK_REPAIR	2.217	0.0	REACTOME_DNA_DOUBLE_STRAND_BREAK_REPAIR	false	REACTOME_DNA_DOUBLE_STRAND_BREAK_REPAIR
63	0.9894	0.3621	0.0923	REACTOME_MET_ PROMOTES_CELL_ MOTILITY	0.942	LAMB2|LAMA2|COL1A1|LAMC1|LAMA3|LAMC2|COL1A2|COL2A1|ITGA3|PTK2|LAMB3|FN1|COL5A2|ITGA2|COL27A1|ITGB1|LAMB1	http://www.gsea-msigdb.org/gsea/msigdb/cards/REACTOME_MET_PROMOTES_CELL_MOTILITY	17	ENR	REACTOME_MET_PROMOTES_CELL_MOTILITY	1.824	0.0106	REACTOME_MET_PROMOTES_CELL_MOTILITY	false	REACTOME_MET_PROMOTES_CELL_MOTILITY
64	1.0	0.3774	0.0258	REACTOME_ ACTIVATION_OF_THE_ PRE_REPLICATIVE_ COMPLEX	0.342	DBF4|POLA2|MCM10|CDC45|CDC7|POLA1|PRIM2|PRIM1|MCM2|MCM6|ORC1|ORC6|CDC6|MCM5|POLE2|MCM4|MCM3|GMNN|ORC4|MCM8|MCM7|CDK2|CDT1	http://www.gsea-msigdb.org/gsea/msigdb/cards/REACTOME_ACTIVATION_OF_THE_PRE_REPLICATIVE_COMPLEX	23	ENR	REACTOME_ACTIVATION_OF_THE_PRE_REPLICATIVE_COMPLEX	2.1462	0.0	REACTOME_ACTIVATION_OF_THE_PRE_REPLICATIVE_COMPLEX	false	REACTOME_ACTIVATION_OF_THE_PRE_REPLICATIVE_COMPLEX
65	0.988	0.3066	0.087	REACTOME_ SEMAPHORIN_ INTERACTIONS	0.912	FYN|ERBB2|ITGA1|RHOB|RHOC|HSP90AA1|SEMA3A|ITGB1|PLXNB1|PLXNA2|SEMA6A|MYL9|ARHGEF12|CFL1|DPYSL3|PLXNA1|RRAS|MYH10|PAK3|NRP1|MYH9|SEMA6D|SEMA7A|SEMA3E|LIMK2	http://www.gsea-msigdb.org/gsea/msigdb/cards/REACTOME_SEMAPHORIN_INTERACTIONS	25	ENR	REACTOME_SEMAPHORIN_INTERACTIONS	1.8521	0.012	REACTOME_SEMAPHORIN_INTERACTIONS	false	REACTOME_SEMAPHORIN_INTERACTIONS
66	1.0	0.188	0.0	REACTOME_CELL_ CYCLE_MITOTIC	0.0	PSMC4|PSMA4|FBXW11|PSME1|KIF20A|MAPK1|PSMC1|PSME2|BIRC5|PSMD10|KIF18A|MAPK3|PTTG1|SEM1|RBL1|PSMA1|KIF23|CDC25C|CENPE|KIF2B|KIF2C|PSMD2|ANAPC1|SKP2|PSMB8|PSMB10|PSMB11|PSMB9|TK1|RRM2|TYMS|CDKN2B|RPS27|DBF4|POLA2|MCM10|CDC45|CDC7|POLA1|PRIM2|AKT2|PRIM1|AKT3|AKT1|CDKN1C|E2F6|RFC2|POLD1|POLD3|POLE2|LIG1|RFC5|JAK2|EP300|RFC3|RFC4|SMC1A|CDKN2D|GTSE1|CCND1|PKMYT1|AURKA|MYBL2|RANGAP1|SMC3|UBE2S|CDC20|TOP…	http://www.gsea-msigdb.org/gsea/msigdb/cards/REACTOME_CELL_CYCLE_MITOTIC	209	ENR	REACTOME_CELL_CYCLE_MITOTIC	3.0884	0.0	REACTOME_CELL_CYCLE_MITOTIC	false	REACTOME_CELL_CYCLE_MITOTIC
67	0.9848	0.224	0.09	REACTOME_L1CAM_ INTERACTIONS	0.924	LAMC1|MAPK1|MAPK3|ITGA5|CNTN2|ACTG1|ITGAV|SCN7A|ITGB1|NRCAM|SCN1A|CNTNAP1|SCN11A|SCN9A|KCNQ3|AP2S1|CNTN6|RDX|RPS6KA2|NRP1|DLG1|ITGA10|ITGA9|RPS6KA4|ITGA2|ALCAM|NRP2|GAP43|RPS6KA1|KIF4B|ANK2|L1CAM|TUBA1B|EGFR|TUBA4A|CD24|TUBB2A|NFASC|TUBB2B|ITGA1|ACTB|ITGB3|LAMB1|TUBA1A|TUBA1C|HSPA8|TUBB4B|EPHB2|TUBB3|KIF4A|MSN	http://www.gsea-msigdb.org/gsea/msigdb/cards/REACTOME_L1CAM_INTERACTIONS	51	ENR	REACTOME_L1CAM_INTERACTIONS	1.8401	0.0152	REACTOME_L1CAM_INTERACTIONS	false	REACTOME_L1CAM_INTERACTIONS
68	0.9958	0.1769	0.0359	REACTOME_RHO_ GTPASE_EFFECTORS	0.554	ERCC6L|PRC1|CDH1|MAPK1|BIRC5|KIF18A|MAPK3|CTNNB1|KLC4|ACTG1|CDC25C|NCF2|CENPE|KIF2B|KIF2C|ITGB1|NOXA1|PIK3R4|RPS27|TUBA1B|DYNC1I1|TUBA4A|TUBB2A|TUBB2B|ACTB|NCOA2|TUBA1A|TUBA1C|RANGAP1|MYH9|TUBB4B|CDC20|TUBB3|CDCA8|YWHAH|SFN|INCENP|PTK2|CENPF|AURKB|CENPM|MYH10|CLASP1|CENPI|PAK3|CENPA|CENPL|CENPK|KNL1|CENPO|CENPU|CENPH|CENPN|CENPP|S100A8|DAAM1|IQGAP2|CYFIP2|BUB1B|LIMK2|EVL|NCKAP1|MAD2L1|SRGAP2|DSN1…	http://www.gsea-msigdb.org/gsea/msigdb/cards/REACTOME_RHO_GTPASE_EFFECTORS	104	ENR	REACTOME_RHO_GTPASE_EFFECTORS	2.0574	0.0042	REACTOME_RHO_GTPASE_EFFECTORS	false	REACTOME_RHO_GTPASE_EFFECTORS
69	1.0	0.185	0.0068	REACTOME_ EXTRACELLULAR_ MATRIX_ ORGANIZATION	0.037	ICAM4|ICAM5|MUSK|COL1A1|HAPLN1|CDH1|NID2|BMP2|ITGA5|DDR1|DDR2|ITGB5|COL19A1|COL12A1|COL21A1|ITGAV|COL8A1|COL27A1|ADAM19|ITGB1|CTSS|COL15A1|COL28A1|COL1A2|ITGA3|ITGA6|COL7A1|PTPRS|JAM3|MMP1|KDR|CAST|CAPN2|FGB|ITGA1|LOX|VCAN|PXDN|TNC|LOXL2|LOXL4|LTBP1|ITGB3|LAMB1|MMP9|TIMP1|ADAM12|FN1|BMP4|NTN4|SERPINE1|MATN3|MMP25|LAMC1|CD44|TIMP2|LAMA3|LAMC2|ACTN1|COL4A2|COL2A1|DST|CEACAM1|THBS1|COL6A1|COL6A3|LAM…	http://www.gsea-msigdb.org/gsea/msigdb/cards/REACTOME_EXTRACELLULAR_MATRIX_ORGANIZATION	131	ENR	REACTOME_EXTRACELLULAR_MATRIX_ORGANIZATION	2.5066	0.0	REACTOME_EXTRACELLULAR_MATRIX_ORGANIZATION	false	REACTOME_EXTRACELLULAR_MATRIX_ORGANIZATION
70	1.0	0.4826	0.0012	REACTOME_ EXTENSION_OF_ TELOMERES	0.003	CCNA1|POLA2|POT1|POLA1|DNA2|PRIM2|PRIM1|CCNA2|PPP6R3|FEN1|RFC2|POLD1|POLD3|BLM|LIG1|RFC5|RFC3|RFC4|CHTF18|CDK2|DSCC1|PIF1|WRAP53|PCNA	http://www.gsea-msigdb.org/gsea/msigdb/cards/REACTOME_EXTENSION_OF_TELOMERES	24	ENR	REACTOME_EXTENSION_OF_TELOMERES	2.8231	0.0	REACTOME_EXTENSION_OF_TELOMERES	false	REACTOME_EXTENSION_OF_TELOMERES
71	1.0	0.1972	0.0091	REACTOME_CELL_ CYCLE_ CHECKPOINTS	0.07	ERCC6L|CCNE2|PSMC4|PSMA4|PSME1|MDM2|PSMC1|PSME2|CCNB1|BIRC5|PSMD10|KIF18A|MCM2|MCM6|ORC1|ORC6|CDC6|MCM5|SEM1|MCM4|PSMA1|MCM3|ORC4|CDC25C|MCM8|CENPE|KIF2B|MCM7|CDK2|KIF2C|PSMD2|ANAPC1|PSMB8|PSMB10|PSMB11|PSMB9|RPS27|DBF4|MCM10|DYNC1I1|CDC45|CDC7|BRCA1|RFC2|RFC5|RFC3|RFC4|NSD2|GTSE1|PKMYT1|CLSPN|RANGAP1|CHEK1|UBE2S|CDC20|CCNA1|CDCA8|YWHAH|CCNA2|SFN|INCENP|CDC25A|CENPF|CDK1|UBE2C|AURKB|CENPM|CLASP1|…	http://www.gsea-msigdb.org/gsea/msigdb/cards/REACTOME_CELL_CYCLE_CHECKPOINTS	115	ENR	REACTOME_CELL_CYCLE_CHECKPOINTS	2.4104	0.0	REACTOME_CELL_CYCLE_CHECKPOINTS	false	REACTOME_CELL_CYCLE_CHECKPOINTS
72	0.985	0.23	0.0569	REACTOME_ CELLULAR_ SENESCENCE	0.793	CCNA1|CCNE2|POT1|SP1|MAPK1|MDM2|CCNA2|MAPK3|NFKB1|MAPK10|CXCL8|IGFBP7|CDK2|IL1A|FOS|ANAPC1|JUN|CABIN1|ASF1A|HMGA1|IL6|HMGA2|UBE2C|RPS6KA2|ID1|TNRC6B|E2F1|E2F3|TFDP2|CDKN1A|RPS6KA1|CDKN2B|TP53|MOV10|MAP4K4|PHC2|TNIK|CDKN2D|CBX4|EZH2|ETS1|ETS2|MAP3K5|MDM4|UBE2S|SUZ12|MAP2K3|CCNE1|LMNB1|NBN|RAD50|STAT3	http://www.gsea-msigdb.org/gsea/msigdb/cards/REACTOME_CELLULAR_SENESCENCE	52	ENR	REACTOME_CELLULAR_SENESCENCE	1.9407	0.015	REACTOME_CELLULAR_SENESCENCE	false	REACTOME_CELLULAR_SENESCENCE
73	0.9959	0.1938	0.034	REACTOME_DNA_ REPAIR	0.495	CCNA1|POT1|BRCA2|POLQ|EYA1|ASCC3|EYA4|DCLRE1B|CCNA2|RAD51B|POLM|ASCC1|FTO|EYA3|MGMT|FANCB|REV1|FANCA|USP43|FANCG|XPC|PCLAF|COPS5|CDK2|USP1|DTL|UBE2L6|COPS6|UBA7|COPS8|BLM|CENPX|ISG15|TIPIN|PRKDC|TIMELESS|PPP4R2|TP53|MSH2|NEIL3|MSH6|EME1|GEN1|NEIL1|BRCA1|FEN1|KDM4A|PIAS1|RFC2|POLD1|ACTB|POLD3|POLE2|LIG1|FANCI|RFC5|FANCD2|PARP2|RAD18|EP300|RFC3|RFC4|TCEA1|USP7|UBE2T|NSD2|RAD51AP1|CHEK2|XRCC3|KDM4B|…	http://www.gsea-msigdb.org/gsea/msigdb/cards/REACTOME_DNA_REPAIR	87	ENR	REACTOME_DNA_REPAIR	2.0783	0.0041	REACTOME_DNA_REPAIR	false	REACTOME_DNA_REPAIR
74	0.996	0.4665	0.0203	REACTOME_ SUMOYLATION_OF_ DNA_REPLICATION_ PROTEINS	0.266	CDCA8|NUP107|RANGAP1|AURKB|BIRC5|INCENP|NUP85|NDC1|TOP1|TOP2B|NUP35|TOP2A|AURKA|NUP93|PCNA	http://www.gsea-msigdb.org/gsea/msigdb/cards/REACTOME_SUMOYLATION_OF_DNA_REPLICATION_PROTEINS	15	ENR	REACTOME_SUMOYLATION_OF_DNA_REPLICATION_PROTEINS	2.1941	0.004	REACTOME_SUMOYLATION_OF_DNA_REPLICATION_PROTEINS	false	REACTOME_SUMOYLATION_OF_DNA_REPLICATION_PROTEINS
75	0.9943	0.331	0.022	REACTOME_NON_ INTEGRIN_ MEMBRANE_ECM_ INTERACTIONS	0.236	LAMA2|COL1A1|LAMC1|LAMA3|LAMC2|ACTN1|COL4A2|COL2A1|PDGFA|THBS1|LAMB3|TNC|DDR1|COL4A1|DDR2|ITGB3|COL5A2|ITGB5|ITGAV|ITGB1|LAMB1|LAMB2|SDC4|COL1A2|HSPG2|ITGA6|FN1|PDGFB|ITGA2|NTN4|COL4A5|FGF2	http://www.gsea-msigdb.org/gsea/msigdb/cards/REACTOME_NON_INTEGRIN_MEMBRANE_ECM_INTERACTIONS	32	ENR	REACTOME_NON_INTEGRIN_MEMBRANE_ECM_INTERACTIONS	2.2248	0.0057	REACTOME_NON_INTEGRIN_MEMBRANE_ECM_INTERACTIONS	false	REACTOME_NON_INTEGRIN_MEMBRANE_ECM_INTERACTIONS
76	0.998	0.2384	0.0213	REACTOME_DNA_ REPLICATION	0.253	CCNA1|CCNE2|PSMC4|PSMA4|PSME1|PSMC1|CCNA2|PSME2|PSMD10|MCM2|MCM6|ORC1|ORC6|CDC6|MCM5|SEM1|MCM4|PSMA1|MCM3|GMNN|ORC4|MCM8|MCM7|CDK2|CDT1|PSMD2|ANAPC1|SKP2|PSMB8|PSMB10|PSMB11|UBE2C|PSMB9|E2F1|E2F3|DBF4|POLA2|MCM10|CDC45|CDC7|POLA1|PRIM2|PRIM1|FEN1|RFC2|POLD1|POLD3|POLE2|LIG1|RFC5|RFC3|RFC4|GINS1|GINS2|DNA2|GINS4|GINS3|UBE2S|CCNE1|PCNA	http://www.gsea-msigdb.org/gsea/msigdb/cards/REACTOME_DNA_REPLICATION	60	ENR	REACTOME_DNA_REPLICATION	2.2097	0.002	REACTOME_DNA_REPLICATION	false	REACTOME_DNA_REPLICATION
77	0.9959	0.2916	0.0269	REACTOME_ HOMOLOGY_ DIRECTED_REPAIR	0.367	CCNA1|BRCA2|POLQ|CCNA2|EME1|RAD51B|GEN1|BRCA1|FEN1|RFC2|POLD1|POLD3|POLE2|RFC5|PARP2|RFC3|RFC4|CDK2|NSD2|RAD51AP1|XRCC3|CLSPN|XRCC2|BRIP1|DNA2|CHEK1|EXO1|RMI2|BLM|BARD1|TIPIN|RAD51|TIMELESS|PPP4R2|RBBP8|NBN|RAD50|PCNA	http://www.gsea-msigdb.org/gsea/msigdb/cards/REACTOME_HOMOLOGY_DIRECTED_REPAIR	38	ENR	REACTOME_HOMOLOGY_DIRECTED_REPAIR	2.1324	0.0041	REACTOME_HOMOLOGY_DIRECTED_REPAIR	false	REACTOME_HOMOLOGY_DIRECTED_REPAIR
78	0.9918	0.4372	0.0361	REACTOME_G0_AND_ EARLY_G1	0.57	CCNA1|MYC|MYBL2|CCNE2|CCNA2|CDC6|RBL1|E2F1|MAX|CCNE1|CDK2|CDC25A|TFDP2|TOP2A|PCNA|CDK1	http://www.gsea-msigdb.org/gsea/msigdb/cards/REACTOME_G0_AND_EARLY_G1	16	ENR	REACTOME_G0_AND_EARLY_G1	2.0495	0.0082	REACTOME_G0_AND_EARLY_G1	false	REACTOME_G0_AND_EARLY_G1
79	0.998	0.3381	0.0093	REACTOME_ CHROMOSOME_ MAINTENANCE	0.064	CCNA1|POLA2|POT1|POLA1|PRIM2|PRIM1|CCNA2|FEN1|RFC2|POLD1|POLD3|LIG1|RFC5|RFC3|RFC4|CHTF18|CDK2|DSCC1|PIF1|DNA2|CENPM|CENPI|OIP5|PPP6R3|CENPA|CENPL|CENPK|HJURP|KNL1|CENPO|CENPU|BLM|CENPH|MIS18A|CENPN|CENPX|CENPP|CENPW|WRAP53|PCNA	http://www.gsea-msigdb.org/gsea/msigdb/cards/REACTOME_CHROMOSOME_MAINTENANCE	40	ENR	REACTOME_CHROMOSOME_MAINTENANCE	2.4243	0.002	REACTOME_CHROMOSOME_MAINTENANCE	false	REACTOME_CHROMOSOME_MAINTENANCE
80	1.0	0.4204	0.0204	REACTOME_G1_S_ SPECIFIC_ TRANSCRIPTION	0.257	CCNA1|DHFR|CDC45|POLA1|TK1|E2F6|ORC1|RRM2|TYMS|CDC6|RBL1|E2F1|CCNE1|CDT1|CDC25A|TFDP2|FBXO5|PCNA|CDK1	http://www.gsea-msigdb.org/gsea/msigdb/cards/REACTOME_G1_S_SPECIFIC_TRANSCRIPTION	19	ENR	REACTOME_G1_S_SPECIFIC_TRANSCRIPTION	2.2046	0.0	REACTOME_G1_S_SPECIFIC_TRANSCRIPTION	false	REACTOME_G1_S_SPECIFIC_TRANSCRIPTION
81	1.0	0.1973	0.0369	REACTOME_ SEPARATION_OF_ SISTER_ CHROMATIDS	0.592	ERCC6L|CDCA8|PSMC4|PSMA4|ESPL1|PSME1|PSMC1|PSME2|BIRC5|PSMD10|KIF18A|INCENP|PTTG1|SEM1|PSMA1|CENPE|KIF2B|KIF2C|PSMD2|ANAPC1|CENPF|PSMB8|PSMB10|PSMB11|UBE2C|PSMB9|AURKB|CENPM|CLASP1|CENPI|CENPA|CENPL|CENPK|KNL1|CENPO|CENPU|CENPH|CENPN|CENPP|BUB1B|MAD2L1|RPS27|TUBA1B|DSN1|DYNC1I1|TUBA4A|TUBB2A|TUBB2B|PLK1|SMC1A|PDS5B|TUBA1A|NUP107|PDS5A|TUBA1C|RANGAP1|CDCA5|SPDL1|SMC3|NDC80|UBE2S|ZWINT|NUP85|SGO1|P…	http://www.gsea-msigdb.org/gsea/msigdb/cards/REACTOME_SEPARATION_OF_SISTER_CHROMATIDS	78	ENR	REACTOME_SEPARATION_OF_SISTER_CHROMATIDS	2.0417	0.0	REACTOME_SEPARATION_OF_SISTER_CHROMATIDS	false	REACTOME_SEPARATION_OF_SISTER_CHROMATIDS
82	1.0	0.4826	0.0012	REACTOME_ TELOMERE_ MAINTENANCE	0.004	CCNA1|POLA2|POT1|POLA1|DNA2|PRIM2|PRIM1|CCNA2|PPP6R3|FEN1|RFC2|POLD1|POLD3|BLM|LIG1|RFC5|RFC3|RFC4|CHTF18|CDK2|DSCC1|PIF1|WRAP53|PCNA	http://www.gsea-msigdb.org/gsea/msigdb/cards/REACTOME_TELOMERE_MAINTENANCE	24	ENR	REACTOME_TELOMERE_MAINTENANCE	2.8109	0.0	REACTOME_TELOMERE_MAINTENANCE	false	REACTOME_TELOMERE_MAINTENANCE
83	0.9961	0.2474	0.0382	REACTOME_MITOTIC_ SPINDLE_ CHECKPOINT	0.632	ERCC6L|CDCA8|BIRC5|KIF18A|INCENP|CENPE|KIF2B|KIF2C|ANAPC1|CENPF|UBE2C|AURKB|CENPM|CLASP1|CENPI|CENPA|CENPL|CENPK|KNL1|CENPO|CENPU|CENPH|CENPN|CENPP|BUB1B|MAD2L1|RPS27|DSN1|DYNC1I1|PLK1|NUP107|RANGAP1|SPDL1|NDC80|UBE2S|ZWINT|NUP85|SGO1|PPP2R5B|NUF2|CDC20|SPC25|SKA1|PPP2R1B|SPC24|SGO2|BUB1|ZWILCH|RCC2|KNTC1	http://www.gsea-msigdb.org/gsea/msigdb/cards/REACTOME_MITOTIC_SPINDLE_CHECKPOINT	50	ENR	REACTOME_MITOTIC_SPINDLE_CHECKPOINT	2.0254	0.0039	REACTOME_MITOTIC_SPINDLE_CHECKPOINT	false	REACTOME_MITOTIC_SPINDLE_CHECKPOINT
84	0.9919	0.1439	0.0561	REACTOME_ SIGNALING_BY_RHO_ GTPASES	0.769	FAM13A|ERCC6L|ARHGAP26|PRC1|TAGAP|DLC1|CDH1|ARHGAP11A|ARHGAP8|ARHGAP11B|MAPK1|BIRC5|KIF18A|MAPK3|CTNNB1|KLC4|ACTG1|VAV3|CDC25C|NCF2|CENPE|KIF2B|KIF2C|ITGB1|RACGAP1|NOXA1|PIK3R4|RPS27|TUBA1B|DYNC1I1|TUBA4A|TUBB2A|TUBB2B|ACTB|NCOA2|TUBA1A|TUBA1C|RANGAP1|MYH9|TUBB4B|CDC20|TUBB3|CDCA8|YWHAH|SFN|INCENP|PTK2|CENPF|AURKB|CENPM|MYH10|CLASP1|CENPI|PAK3|CENPA|CENPL|CENPK|KNL1|CENPO|RHOF|CENPU|CENPH|CENPN|C…	http://www.gsea-msigdb.org/gsea/msigdb/cards/REACTOME_SIGNALING_BY_RHO_GTPASES	146	ENR	REACTOME_SIGNALING_BY_RHO_GTPASES	1.9522	0.0081	REACTOME_SIGNALING_BY_RHO_GTPASES	false	REACTOME_SIGNALING_BY_RHO_GTPASES
85	1.0	0.409	0.0082	REACTOME_DNA_ STRAND_ ELONGATION	0.05	POLA2|CDC45|POLA1|PRIM2|PRIM1|MCM2|FEN1|MCM6|RFC2|POLD1|POLD3|MCM5|MCM4|LIG1|RFC5|MCM3|RFC3|MCM8|RFC4|MCM7|GINS1|GINS2|DNA2|GINS4|GINS3|PCNA	http://www.gsea-msigdb.org/gsea/msigdb/cards/REACTOME_DNA_STRAND_ELONGATION	26	ENR	REACTOME_DNA_STRAND_ELONGATION	2.4677	0.0	REACTOME_DNA_STRAND_ELONGATION	false	REACTOME_DNA_STRAND_ELONGATION
86	0.9834	0.329	0.0901	REACTOME_ INTERLEUKIN_10_ SIGNALING	0.934	IL6|PTGS2|TIMP1|CCL2|CCL20|CXCL1|CSF3|LIF|CSF1|IL10|CXCL10|CXCL8|ICAM1|IL1A|IL1R2|IL1R1|IL18|CXCL2|IL1B|TNFRSF1B|STAT3	http://www.gsea-msigdb.org/gsea/msigdb/cards/REACTOME_INTERLEUKIN_10_SIGNALING	21	ENR	REACTOME_INTERLEUKIN_10_SIGNALING	1.8345	0.0166	REACTOME_INTERLEUKIN_10_SIGNALING	false	REACTOME_INTERLEUKIN_10_SIGNALING
87	0.9962	0.1908	0.0577	REACTOME_S_PHASE	0.807	CCNA1|CCNE2|PSMC4|PSMA4|PSME1|PSMC1|CCNA2|PSME2|PSMD10|MCM2|MCM6|ORC1|ORC6|CDC6|MCM5|SEM1|MCM4|PSMA1|MCM3|ORC4|MCM8|MCM7|CDK2|CDT1|CDC25A|PSMD2|ANAPC1|SKP2|PSMB8|PSMB10|PSMB11|UBE2C|PSMB9|E2F1|TFDP2|CDKN1A|MYC|POLA2|CDC45|POLA1|PRIM2|AKT2|PRIM1|AKT3|AKT1|FEN1|RFC2|POLD1|POLD3|POLE2|LIG1|RFC5|CDC25B|MAX|RFC3|RFC4|WEE1|SMC1A|CKS1B|CCND1|PDS5B|GINS1|PDS5A|GINS2|DNA2|ESCO1|CDCA5|GINS4|ESCO2|GINS3|SMC…	http://www.gsea-msigdb.org/gsea/msigdb/cards/REACTOME_S_PHASE	74	ENR	REACTOME_S_PHASE	1.9343	0.0038	REACTOME_S_PHASE	false	REACTOME_S_PHASE
88	0.9981	0.3995	0.0371	REACTOME_LAMININ_ INTERACTIONS	0.549	LAMB2|LAMA2|LAMC1|LAMA3|NID2|LAMC2|COL4A2|HSPG2|ITGA3|ITGA1|ITGA6|COL7A1|LAMB3|COL4A1|ITGA2|ITGAV|ITGB1|COL4A5|LAMB1	http://www.gsea-msigdb.org/gsea/msigdb/cards/REACTOME_LAMININ_INTERACTIONS	19	ENR	REACTOME_LAMININ_INTERACTIONS	2.0589	0.0019	REACTOME_LAMININ_INTERACTIONS	false	REACTOME_LAMININ_INTERACTIONS
89	1.0	0.5156	0.0034	REACTOME_ TELOMERE_C_STRAND_ LAGGING_STRAND_ SYNTHESIS	0.014	POLA2|POT1|POLA1|DNA2|PRIM2|PRIM1|FEN1|RFC2|POLD1|POLD3|BLM|LIG1|RFC5|RFC3|RFC4|CHTF18|DSCC1|PCNA	http://www.gsea-msigdb.org/gsea/msigdb/cards/REACTOME_TELOMERE_C_STRAND_LAGGING_STRAND_SYNTHESIS	18	ENR	REACTOME_TELOMERE_C_STRAND_LAGGING_STRAND_SYNTHESIS	2.5984	0.0	REACTOME_TELOMERE_C_STRAND_LAGGING_STRAND_SYNTHESIS	false	REACTOME_TELOMERE_C_STRAND_LAGGING_STRAND_SYNTHESIS
90	0.998	0.3554	0.0174	REACTOME_ REGULATION_OF_ TP53_ACTIVITY_ THROUGH_ PHOSPHORYLATION	0.168	CCNA1|TP53|MDM2|CCNA2|BRCA1|TPX2|RFC2|TAF13|RFC5|RFC3|RFC4|CDK2|AURKA|CHEK2|MDM4|NUAK1|BRIP1|DNA2|TP53INP1|PLK3|AURKB|CHEK1|EXO1|RMI2|BLM|BARD1|PRKAG2|RBBP8|NBN|RAD50	http://www.gsea-msigdb.org/gsea/msigdb/cards/REACTOME_REGULATION_OF_TP53_ACTIVITY_THROUGH_PHOSPHORYLATION	30	ENR	REACTOME_REGULATION_OF_TP53_ACTIVITY_THROUGH_PHOSPHORYLATION	2.2757	0.002	REACTOME_REGULATION_OF_TP53_ACTIVITY_THROUGH_PHOSPHORYLATION	false	REACTOME_REGULATION_OF_TP53_ACTIVITY_THROUGH_PHOSPHORYLATION
91	1.0	0.238	0.0189	REACTOME_ RESOLUTION_OF_ SISTER_CHROMATID_ COHESION	0.196	ERCC6L|CDCA8|CCNB1|BIRC5|KIF18A|INCENP|CENPE|KIF2B|KIF2C|CENPF|CDK1|AURKB|CENPM|CLASP1|CENPI|CENPA|CENPL|CENPK|KNL1|CENPO|CENPU|CENPH|CENPN|CENPP|BUB1B|MAD2L1|RPS27|TUBA1B|DSN1|DYNC1I1|TUBA4A|TUBB2A|TUBB2B|CCNB2|PLK1|SMC1A|PDS5B|TUBA1A|NUP107|PDS5A|TUBA1C|RANGAP1|CDCA5|SPDL1|SMC3|NDC80|ZWINT|NUP85|SGO1|PPP2R5B|NUF2|TUBB4B|CDC20|SPC25|SKA1|TUBB3|PPP2R1B|SPC24|SGO2|BUB1|ZWILCH|RCC2|KNTC1	http://www.gsea-msigdb.org/gsea/msigdb/cards/REACTOME_RESOLUTION_OF_SISTER_CHROMATID_COHESION	63	ENR	REACTOME_RESOLUTION_OF_SISTER_CHROMATID_COHESION	2.2552	0.0	REACTOME_RESOLUTION_OF_SISTER_CHROMATID_COHESION	false	REACTOME_RESOLUTION_OF_SISTER_CHROMATID_COHESION
92	0.998	0.3769	0.03	REACTOME_NUCLEAR_ ENVELOPE_NE_ REASSEMBLY	0.437	TUBA1B|TUBA1A|NUP107|TUBA4A|TUBA1C|RANGAP1|TUBB2A|TUBB2B|VRK2|CCNB1|VRK1|CCNB2|TMPO|NUP85|RCC1|TUBB4B|NDC1|TUBB3|LBR|LMNB1|NUP35|NUP93|CDK1	http://www.gsea-msigdb.org/gsea/msigdb/cards/REACTOME_NUCLEAR_ENVELOPE_NE_REASSEMBLY	23	ENR	REACTOME_NUCLEAR_ENVELOPE_NE_REASSEMBLY	2.1056	0.002	REACTOME_NUCLEAR_ENVELOPE_NE_REASSEMBLY	false	REACTOME_NUCLEAR_ENVELOPE_NE_REASSEMBLY
93	0.99	0.2045	0.0986	REACTOME_ REGULATION_OF_ INSULIN_LIKE_ GROWTH_FACTOR_IGF_ TRANSPORT_AND_ UPTAKE_BY_INSULIN_ LIKE_GROWTH_ FACTOR_BINDING_ PROTEINS_IGFBPS	0.956	GOLM1|LAMC1|IGF1|PCSK9|MFGE8|CCN1|IGFBP3|PRSS23|SPARCL1|CDH2|MEPE|MXRA8|FSTL1|IGFBP7|SHISA5|SCG2|LAMB2|IL6|PNPLA2|FAM20C|AMBN|GAS6|CSF1|AMTN|C4A|MMP2|MMP1|MSLN|TMEM132A|VCAN|F5|TNC|CP|LTBP1|FSTL3|MELTF|SPP2|IGFBP2|LAMB1|IGFBP6|PAPPA|LGALS1|APOL1|CHRDL1|TIMP1|FAM20A|STC2|EVA1A|FN1|QSOX1|AMELX|BMP4|C3|VGF|CALU|APOA1|MATN3|MBTPS1	http://www.gsea-msigdb.org/gsea/msigdb/cards/REACTOME_REGULATION_OF_INSULIN_LIKE_GROWTH_FACTOR_IGF_TRANSPORT_AND_UPTAKE_BY_INSULIN_LIKE_GROWTH_FACTOR_BINDING_PROTEINS_IGFBPS_	58	ENR	REACTOME_REGULATION_OF_INSULIN_LIKE_GROWTH_FACTOR_IGF_TRANSPORT_AND_UPTAKE_BY_INSULIN_LIKE_GROWTH_FACTOR_BINDING_PROTEINS_IGFBPS_	1.8062	0.01	REACTOME_REGULATION_OF_INSULIN_LIKE_GROWTH_FACTOR_IGF_TRANSPORT_AND_UPTAKE_BY_INSULIN_LIKE_GROWTH_FACTOR_BINDING_PROTEINS_IGFBPS_	false	REACTOME_REGULATION_OF_INSULIN_LIKE_GROWTH_FACTOR_IGF_TRANSPORT_AND_UPTAKE_BY_INSULIN_LIKE_GROWTH_FACTOR_BINDING_PROTEINS_IGFBPS_
94	0.9979	0.3153	0.0571	REACTOME_HDR_ THROUGH_ HOMOLOGOUS_ RECOMBINATION_ HRR	0.786	BRCA2|EME1|RAD51B|GEN1|BRCA1|RFC2|POLD1|POLD3|POLE2|RFC5|RFC3|RFC4|RAD51AP1|XRCC3|XRCC2|BRIP1|DNA2|CHEK1|EXO1|RMI2|BLM|BARD1|RAD51|RBBP8|NBN|RAD50|PCNA	http://www.gsea-msigdb.org/gsea/msigdb/cards/REACTOME_HDR_THROUGH_HOMOLOGOUS_RECOMBINATION_HRR_	27	ENR	REACTOME_HDR_THROUGH_HOMOLOGOUS_RECOMBINATION_HRR_	1.944	0.0021	REACTOME_HDR_THROUGH_HOMOLOGOUS_RECOMBINATION_HRR_	false	REACTOME_HDR_THROUGH_HOMOLOGOUS_RECOMBINATION_HRR_
95	1.0	0.224	0.0044	REACTOME_MITOTIC_ METAPHASE_AND_ ANAPHASE	0.021	ERCC6L|CDCA8|PSMC4|PSMA4|ESPL1|PSME1|PSMC1|PSME2|CCNB1|BIRC5|PSMD10|KIF18A|INCENP|PTTG1|SEM1|PSMA1|CENPE|KIF2B|KIF2C|PSMD2|ANAPC1|CENPF|CDK1|PSMB8|PSMB10|PSMB11|UBE2C|PSMB9|AURKB|CENPM|CLASP1|CENPI|CENPA|CENPL|CENPK|KNL1|CENPO|CENPU|CENPH|CENPN|CENPP|FBXO5|BUB1B|MAD2L1|RPS27|TUBA1B|DSN1|DYNC1I1|TUBA4A|TUBB2A|TUBB2B|VRK2|VRK1|CCNB2|TMPO|PLK1|RCC1|NDC1|SMC1A|NUP93|PDS5B|TUBA1A|NUP107|PDS5A|TUBA1C|R…	http://www.gsea-msigdb.org/gsea/msigdb/cards/REACTOME_MITOTIC_METAPHASE_AND_ANAPHASE	91	ENR	REACTOME_MITOTIC_METAPHASE_AND_ANAPHASE	2.5596	0.0	REACTOME_MITOTIC_METAPHASE_AND_ANAPHASE	false	REACTOME_MITOTIC_METAPHASE_AND_ANAPHASE
96	0.998	0.2865	0.0374	REACTOME_ECM_ PROTEOGLYCANS	0.612	LAMA2|MUSK|COL1A1|LAMC1|HAPLN1|LAMA3|COL4A2|COL2A1|COL6A1|COL6A3|VCAN|TNC|COL4A1|ITGB3|COL5A2|ITGB5|ITGAV|ITGB1|LAMB1|LAMB2|DCN|COL1A2|BCAN|LUM|HSPG2|SPARC|ACAN|TGFB2|FN1|ITGA9|PTPRS|TGFB3|ITGA2|SERPINE1|COL4A5|MATN3	http://www.gsea-msigdb.org/gsea/msigdb/cards/REACTOME_ECM_PROTEOGLYCANS	36	ENR	REACTOME_ECM_PROTEOGLYCANS	2.0332	0.002	REACTOME_ECM_PROTEOGLYCANS	false	REACTOME_ECM_PROTEOGLYCANS
97	1.0	0.2229	0.0085	REACTOME_MITOTIC_ PROMETAPHASE	0.072	ERCC6L|CDCA8|CCNB1|BIRC5|KIF18A|INCENP|NCAPD2|NCAPG|NCAPH|CENPE|KIF2B|KIF2C|MZT1|CENPF|CDK1|AURKB|CENPM|CLASP1|CENPI|CENPA|CENPL|CENPK|KNL1|CENPO|CENPU|CENPH|CENPN|CENPP|BUB1B|MAD2L1|RPS27|PCM1|TUBA1B|DSN1|CEP192|CEP72|DYNC1I1|NEK2|TUBA4A|CNTRL|HAUS8|TUBG1|ODF2|CDK5RAP2|TUBB2A|TUBB2B|NEDD1|PLK4|CEP78|CENPJ|CCNB2|PLK1|NEK7|HAUS7|SMC4|SMC2|SMC1A|TUBB|HSP90AA1|PDS5B|TUBA1A|NUP107|PDS5A|TUBA1C|RANGAP…	http://www.gsea-msigdb.org/gsea/msigdb/cards/REACTOME_MITOTIC_PROMETAPHASE	86	ENR	REACTOME_MITOTIC_PROMETAPHASE	2.4086	0.0	REACTOME_MITOTIC_PROMETAPHASE	false	REACTOME_MITOTIC_PROMETAPHASE
98	0.998	0.2273	0.0269	REACTOME_RHO_ GTPASES_ACTIVATE_ FORMINS	0.384	ERCC6L|CDCA8|BIRC5|KIF18A|INCENP|ACTG1|CENPE|KIF2B|KIF2C|ITGB1|CENPF|AURKB|CENPM|CLASP1|CENPI|CENPA|CENPL|CENPK|KNL1|CENPO|CENPU|CENPH|CENPN|CENPP|DAAM1|BUB1B|EVL|MAD2L1|RPS27|SRGAP2|TUBA1B|DSN1|DYNC1I1|TUBA4A|TUBB2A|TUBB2B|PLK1|ACTB|RHOB|RHOC|TUBA1A|NUP107|TUBA1C|RANGAP1|SPDL1|NDC80|ZWINT|NUP85|SGO1|DIAPH3|PPP2R5B|NUF2|TUBB4B|CDC20|DIAPH2|SPC25|SKA1|FMNL2|TUBB3|PPP2R1B|SPC24|SGO2|BUB1|ZWILCH|RCC…	http://www.gsea-msigdb.org/gsea/msigdb/cards/REACTOME_RHO_GTPASES_ACTIVATE_FORMINS	67	ENR	REACTOME_RHO_GTPASES_ACTIVATE_FORMINS	2.1234	0.002	REACTOME_RHO_GTPASES_ACTIVATE_FORMINS	false	REACTOME_RHO_GTPASES_ACTIVATE_FORMINS
99	1.0	0.1806	0.0	REACTOME_CELL_ CYCLE	0.0	MLH3|MND1|PSMC4|POT1|PSMA4|PSMC3IP|BRCA2|FBXW11|PSME1|KIF20A|MAPK1|PSMC1|PSME2|BIRC5|PSMD10|KIF18A|MAPK3|PTTG1|SEM1|RBL1|PSMA1|KIF23|CDC25C|CENPE|KIF2B|KIF2C|PSMD2|ANAPC1|SKP2|PSMB8|PSMB10|PSMB11|PSMB9|TK1|RRM2|TYMS|CDKN2B|RPS27|DBF4|POLA2|MCM10|CDC45|CDC7|POLA1|PRIM2|AKT2|PRIM1|AKT3|AKT1|CDKN1C|BRCA1|E2F6|RFC2|POLD1|POLD3|POLE2|LIG1|RFC5|JAK2|EP300|RFC3|RFC4|SMC1A|CDKN2D|NSD2|GTSE1|CCND1|PKMYT1|…	http://www.gsea-msigdb.org/gsea/msigdb/cards/REACTOME_CELL_CYCLE	244	ENR	REACTOME_CELL_CYCLE	3.1279	0.0	REACTOME_CELL_CYCLE	false	REACTOME_CELL_CYCLE
100	1.0	0.1782	0.0105	REACTOME_M_PHASE	0.097	ERCC6L|PSMC4|PSMA4|ESPL1|PSME1|KIF20A|MAPK1|PSMC1|PSME2|CCNB1|BIRC5|PSMD10|KIF18A|MAPK3|PTTG1|SEM1|PSMA1|NCAPD2|KIF23|NCAPG|NCAPH|CENPE|NIPBL|KIF2B|KIF2C|MZT1|PSMD2|ANAPC1|PSMB8|PSMB10|PSMB11|PSMB9|RPS27|TUBA1B|DYNC1I1|TUBA4A|CNTRL|TUBB2A|TUBB2B|RCC1|SMC1A|TUBA1A|TUBA1C|RANGAP1|SMC3|UBE2S|TUBB4B|CDC20|TUBB3|CDCA8|INCENP|CENPF|CDK1|UBE2C|AURKB|CENPM|CLASP1|CENPI|CENPA|CENPL|CENPK|KNL1|CENPO|CENPU|…	http://www.gsea-msigdb.org/gsea/msigdb/cards/REACTOME_M_PHASE	125	ENR	REACTOME_M_PHASE	2.3677	0.0	REACTOME_M_PHASE	false	REACTOME_M_PHASE
