## Supplementary material for "Multi-Omics Binary Integration via Lasso Ensembles (MOBILE) for identification of context-specific networks and new regulatory mechanisms": SupplementaryData13.csv

SUID	EnrichmentMap::Colouring (Dataset 1)	EnrichmentMap::ES (Dataset 1)	EnrichmentMap::fdr_qvalue (Dataset 1)	EnrichmentMap::Formatted_name	EnrichmentMap::fwer_qvalue (Dataset 1)	EnrichmentMap::Genes	EnrichmentMap::GS_DESCR	EnrichmentMap::gs_size	EnrichmentMap::GS_Type	EnrichmentMap::Name	EnrichmentMap::NES (Dataset 1)	EnrichmentMap::pvalue (Dataset 1)	name	selected	shared name
48329	-0.9961	-0.3516	0.0557	REACTOME_DNA_ REPLICATION_PRE_ INITIATION	0.522	PSMA4|ORC6|PSME1|MCM7|CDC6|PSME2|CDC7|PSMD3|MCM5|SEM1|PSMA1|POLA1|MCM4|PSMD2|MCM3|E2F3|PSMB8|GMNN|PSMB10|PSMB9|CDK2|MCM8|DBF4|MCM10	http://www.gsea-msigdb.org/gsea/msigdb/cards/REACTOME_DNA_REPLICATION_PRE_INITIATION	24	ENR	REACTOME_DNA_REPLICATION_PRE_INITIATION	-2.0343	0.0039	REACTOME_DNA_REPLICATION_PRE_INITIATION	false	REACTOME_DNA_REPLICATION_PRE_INITIATION
48330	-0.994	-0.1272	0.0759	REACTOME_CELL_ CYCLE_MITOTIC	0.73	LMNB1|PSMA4|SMC4|PSME1|NEK2|PSME2|NEK6|PSMD3|MASTL|TMPO|SEM1|NCAPH|PSMA1|OPTN|AKAP9|GINS2|PSMD2|HAUS8|TUBG1|PSMB8|PSMB10|NUP210|PSMB9|LPIN1|ESPL1|ODF2|TUBA4A|SMC2|CDK5RAP2|TUBB2B|KIF23|PHLDA1|NEDD1|TUBA1A|ESCO1|TUBA1C|TUBB4B|PLK4|TUBB3|LBR|CDCA5|NCAPG2|HAUS6|NCAPD3|CENPJ|NUP35|NIPBL|PTTG1|FEN1|RCC1|GINS3|CEP63|TUBB|MZT1|CNEP1R1|HAUS7|RPS27|DBF4|MCM10|RBL1|ORC6|CDC6|JAK2|CDC7|MCM5|MYBL2|POLA1|MCM4…	http://www.gsea-msigdb.org/gsea/msigdb/cards/REACTOME_CELL_CYCLE_MITOTIC	171	ENR	REACTOME_CELL_CYCLE_MITOTIC	-1.9386	0.006	REACTOME_CELL_CYCLE_MITOTIC	false	REACTOME_CELL_CYCLE_MITOTIC
48331	-1.0	-0.3838	0.0621	REACTOME_ABC_ FAMILY_PROTEINS_ MEDIATED_ TRANSPORT	0.377	ABCG5|PSMA4|ABCA12|PSME1|ABCA6|PSME2|ABCA5|ABCG1|PSMD3|SEM1|PSMA1|PSMD2|PSMB8|PSMB10|PSMB9|ABCB5|ABCC2|ABCC9|ABCD1|ERLIN1|ABCC3|ABCB6	http://www.gsea-msigdb.org/gsea/msigdb/cards/REACTOME_ABC_FAMILY_PROTEINS_MEDIATED_TRANSPORT	22	ENR	REACTOME_ABC_FAMILY_PROTEINS_MEDIATED_TRANSPORT	-2.1099	0.0	REACTOME_ABC_FAMILY_PROTEINS_MEDIATED_TRANSPORT	false	REACTOME_ABC_FAMILY_PROTEINS_MEDIATED_TRANSPORT
48332	-0.9902	-0.3947	0.0719	REACTOME_ HEDGEHOG_ON_STATE	0.776	PSMA4|PSME1|PSME2|PSMD3|SEM1|PSMA1|PSMD2|PSMB8|PSMB10|PSMB9|GLI2|GPR161|SMURF2|PTCH2|IHH|EVC2	http://www.gsea-msigdb.org/gsea/msigdb/cards/REACTOME_HEDGEHOG_ON_STATE	16	ENR	REACTOME_HEDGEHOG_ON_STATE	-1.9124	0.0098	REACTOME_HEDGEHOG_ON_STATE	false	REACTOME_HEDGEHOG_ON_STATE
48333	-1.0	-0.5126	0.033	REACTOME_ DOWNSTREAM_ SIGNALING_EVENTS_ OF_B_CELL_RECEPTOR_ BCR	0.031	PSMA4|PSME1|PSME2|NFATC2|PSMD3|SEM1|PSMA1|NFATC1|MAP3K7|REL|RASGRP1|PSMD2|CALM1|PSMB8|PSMB10|PSMB9	http://www.gsea-msigdb.org/gsea/msigdb/cards/REACTOME_DOWNSTREAM_SIGNALING_EVENTS_OF_B_CELL_RECEPTOR_BCR_	16	ENR	REACTOME_DOWNSTREAM_SIGNALING_EVENTS_OF_B_CELL_RECEPTOR_BCR_	-2.4939	0.0	REACTOME_DOWNSTREAM_SIGNALING_EVENTS_OF_B_CELL_RECEPTOR_BCR_	false	REACTOME_DOWNSTREAM_SIGNALING_EVENTS_OF_B_CELL_RECEPTOR_BCR_
48334	-1.0	-0.1881	0.0598	REACTOME_CELL_ CYCLE_ CHECKPOINTS	0.403	PSMA4|PSME1|MCM7|PSME2|PSMD3|CDK1|SEM1|PSMA1|PSMD2|PSMB8|PSMB10|PSMB9|PHF20|SPDL1|RFC2|ANAPC4|KIF2A|PPP2R5B|CLASP1|GTSE1|BIRC5|CLSPN|CENPM|RANGAP1|RBBP8|CENPI|UBE2S|NSD2|RFC5|NUP107|RAD50|CENPA|CDC20|CENPF|CENPL|KIF18A|ZWINT|CENPK|PKMYT1|SGO1|RFC3|CDCA8|BRIP1|CENPO|DNA2|BARD1|CENPE|TP53|KIF2C|NUF2|CHEK1|DSN1|SPC25|CENPH|RPS27|BUB1B|CCNB2|CDC25C|DYNC1I1|SPC24|ABRAXAS1|SGO2|MAD2L1|PLK1|BUB1|ZWILCH|…	http://www.gsea-msigdb.org/gsea/msigdb/cards/REACTOME_CELL_CYCLE_CHECKPOINTS	92	ENR	REACTOME_CELL_CYCLE_CHECKPOINTS	-2.0958	0.0	REACTOME_CELL_CYCLE_CHECKPOINTS	false	REACTOME_CELL_CYCLE_CHECKPOINTS
48335	-0.9917	-0.32	0.0742	REACTOME_TCR_ SIGNALING	0.807	PSMA4|PSME1|PSME2|PSMD3|SEM1|PSMA1|MAP3K7|PSMD2|PAK3|PLCG2|PSMB8|PIK3CB|PSMB10|PSMB9|FYB1|RIPK2|PTPN22|ITK|INPP5D|HLA-DRB1|EVL|HLA-DQB2|HLA-DRA|HLA-DQA2|HLA-DQB1	http://www.gsea-msigdb.org/gsea/msigdb/cards/REACTOME_TCR_SIGNALING	25	ENR	REACTOME_TCR_SIGNALING	-1.8978	0.0083	REACTOME_TCR_SIGNALING	false	REACTOME_TCR_SIGNALING
48336	-0.9819	-0.2561	0.073	REACTOME_DNA_ REPLICATION	0.809	SKP2|PSMA4|RFC3|PSME1|MCM7|PSME2|PSMD3|DNA2|SEM1|PSMA1|GINS2|PSMD2|PSMB8|PSMB10|PSMB9|UBE2C|DBF4|MCM10|ORC6|CDC6|CDC7|MCM5|RFC2|POLA1|ANAPC4|MCM4|CCNE1|FEN1|MCM3|E2F3|GINS3|GMNN|UBE2S|CDK2|GINS1|RFC5|MCM8|CCNA1|LIG1|CCNA2	http://www.gsea-msigdb.org/gsea/msigdb/cards/REACTOME_DNA_REPLICATION	40	ENR	REACTOME_DNA_REPLICATION	-1.8927	0.0181	REACTOME_DNA_REPLICATION	false	REACTOME_DNA_REPLICATION
48337	-0.9919	-0.3772	0.0591	REACTOME_ REGULATION_OF_ MRNA_STABILITY_BY_ PROTEINS_THAT_ BIND_AU_RICH_ ELEMENTS	0.516	PSMA4|PSME1|PSME2|PSMD3|SEM1|PSMA1|PSMD2|PSMB8|PSMB10|PSMB9|EXOSC5|HSPB1|XRN1|EXOSC8|EXOSC9|TNFSF13|DCP2|ZFP36L1|HSPA1A|DCP1A|AKT1	http://www.gsea-msigdb.org/gsea/msigdb/cards/REACTOME_REGULATION_OF_MRNA_STABILITY_BY_PROTEINS_THAT_BIND_AU_RICH_ELEMENTS	21	ENR	REACTOME_REGULATION_OF_MRNA_STABILITY_BY_PROTEINS_THAT_BIND_AU_RICH_ELEMENTS	-2.0353	0.0081	REACTOME_REGULATION_OF_MRNA_STABILITY_BY_PROTEINS_THAT_BIND_AU_RICH_ELEMENTS	false	REACTOME_REGULATION_OF_MRNA_STABILITY_BY_PROTEINS_THAT_BIND_AU_RICH_ELEMENTS
48338	-0.998	-0.213	0.0659	REACTOME_ SEPARATION_OF_ SISTER_ CHROMATIDS	0.611	PSMA4|PSME1|PSME2|PSMD3|SEM1|PSMA1|PSMD2|PSMB8|PSMB10|PSMB9|ESPL1|TUBA4A|TUBB2B|TUBA1A|TUBA1C|TUBB4B|TUBB3|CDCA5|SPDL1|ANAPC4|KIF2A|PTTG1|PPP2R5B|CLASP1|BIRC5|CENPM|RANGAP1|CENPI|UBE2S|NUP107|CENPA|CDC20|CENPF|CENPL|KIF18A|ZWINT|CENPK|SGO1|CDCA8|CENPO|CENPE|KIF2C|NUF2|DSN1|SPC25|CENPH|RPS27|BUB1B|DYNC1I1|SPC24|SGO2|MAD2L1|PLK1|BUB1|ZWILCH|UBE2C|AURKB|RCC2|KNTC1|CENPP|SMC1A|PPP2CA|STAG2|SMC3|PPP2R…	http://www.gsea-msigdb.org/gsea/msigdb/cards/REACTOME_SEPARATION_OF_SISTER_CHROMATIDS	65	ENR	REACTOME_SEPARATION_OF_SISTER_CHROMATIDS	-1.9919	0.002	REACTOME_SEPARATION_OF_SISTER_CHROMATIDS	false	REACTOME_SEPARATION_OF_SISTER_CHROMATIDS
48339	-1.0	-0.4088	0.0562	REACTOME_ DEGRADATION_OF_ BETA_CATENIN_BY_ THE_DESTRUCTION_ COMPLEX	0.42	PSMA4|PSME1|ZRANB1|PSME2|LEF1|PSMD3|AXIN2|SEM1|TLE1|PSMA1|PPP2R5B|PSMD2|PSMB8|PSMB10|PPP2CA|PSMB9|MYC|PPP2R1B	http://www.gsea-msigdb.org/gsea/msigdb/cards/REACTOME_DEGRADATION_OF_BETA_CATENIN_BY_THE_DESTRUCTION_COMPLEX	18	ENR	REACTOME_DEGRADATION_OF_BETA_CATENIN_BY_THE_DESTRUCTION_COMPLEX	-2.089	0.0	REACTOME_DEGRADATION_OF_BETA_CATENIN_BY_THE_DESTRUCTION_COMPLEX	false	REACTOME_DEGRADATION_OF_BETA_CATENIN_BY_THE_DESTRUCTION_COMPLEX
48340	-0.998	-0.4073	0.0654	REACTOME_CLEC7A_ DECTIN_1_ SIGNALING	0.308	PSMA4|PSME1|PSME2|NFATC2|PSMD3|SEM1|PSMA1|NFATC1|CASP8|MAP3K7|RELB|IL1B|ITPR1|PSMD2|PLCG2|CALM1|PSMB8|PSMB10|PSMB9	http://www.gsea-msigdb.org/gsea/msigdb/cards/REACTOME_CLEC7A_DECTIN_1_SIGNALING	19	ENR	REACTOME_CLEC7A_DECTIN_1_SIGNALING	-2.1508	0.002	REACTOME_CLEC7A_DECTIN_1_SIGNALING	false	REACTOME_CLEC7A_DECTIN_1_SIGNALING
48341	-0.9936	-0.3619	0.0872	REACTOME_ ASSEMBLY_OF_THE_ PRE_REPLICATIVE_ COMPLEX	0.87	PSMA4|ORC6|PSME1|CDC6|MCM7|PSME2|MCM5|PSMD3|SEM1|PSMA1|MCM4|MCM3|PSMD2|E2F3|GMNN|PSMB8|PSMB10|PSMB9|MCM8	http://www.gsea-msigdb.org/gsea/msigdb/cards/REACTOME_ASSEMBLY_OF_THE_PRE_REPLICATIVE_COMPLEX	19	ENR	REACTOME_ASSEMBLY_OF_THE_PRE_REPLICATIVE_COMPLEX	-1.847	0.0064	REACTOME_ASSEMBLY_OF_THE_PRE_REPLICATIVE_COMPLEX	false	REACTOME_ASSEMBLY_OF_THE_PRE_REPLICATIVE_COMPLEX
48342	-0.9905	-0.2268	0.0778	REACTOME_S_PHASE	0.839	SKP2|PSMA4|PSME1|MCM7|PSME2|PSMD3|SEM1|PSMA1|CKS1B|LIN9|GINS2|PSMD2|PSMB8|PSMB10|PSMB9|ESCO1|CDCA5|RFC2|ANAPC4|FEN1|GINS3|UBE2S|RFC5|RFC3|DNA2|UBE2C|ORC6|CDC6|MCM5|POLA1|MCM4|CCNE1|AKT2|CCND1|MCM3|SMC1A|TFDP2|AKT3|CDK2|CDKN1A|GINS1|MCM8|CDC25B|MAX|STAG2|CCNA1|LIG1|SMC3|MYC|AKT1|CCNA2	http://www.gsea-msigdb.org/gsea/msigdb/cards/REACTOME_S_PHASE	51	ENR	REACTOME_S_PHASE	-1.8739	0.0095	REACTOME_S_PHASE	false	REACTOME_S_PHASE
48343	-0.9797	-0.3293	0.0963	REACTOME_ REGULATION_OF_ EXPRESSION_OF_ SLITS_AND_ROBOS	0.908	ISL1|PSMA4|MAGOHB|PSME1|EIF4A3|RPS3A|PSME2|LHX9|SLIT2|PSMD3|UPF2|SEM1|ROBO1|PSMA1|PSMD2|RPS27|PSMB8|PSMB10|PSMB9|RPL35A|RPS23	http://www.gsea-msigdb.org/gsea/msigdb/cards/REACTOME_REGULATION_OF_EXPRESSION_OF_SLITS_AND_ROBOS	21	ENR	REACTOME_REGULATION_OF_EXPRESSION_OF_SLITS_AND_ROBOS	-1.814	0.0203	REACTOME_REGULATION_OF_EXPRESSION_OF_SLITS_AND_ROBOS	false	REACTOME_REGULATION_OF_EXPRESSION_OF_SLITS_AND_ROBOS
48344	-0.99	-0.3821	0.0766	REACTOME_SCF_SKP2_ MEDIATED_ DEGRADATION_OF_ P27_P21	0.712	SKP2|PSMA4|PSME1|PSME2|PSMD3|SEM1|PSMA1|CKS1B|CCNE1|CCND1|PSMD2|PSMB8|PSMB10|PSMB9|CDK2|CDKN1A|CCNA1|CCNA2	http://www.gsea-msigdb.org/gsea/msigdb/cards/REACTOME_SCF_SKP2_MEDIATED_DEGRADATION_OF_P27_P21	18	ENR	REACTOME_SCF_SKP2_MEDIATED_DEGRADATION_OF_P27_P21	-1.9475	0.01	REACTOME_SCF_SKP2_MEDIATED_DEGRADATION_OF_P27_P21	false	REACTOME_SCF_SKP2_MEDIATED_DEGRADATION_OF_P27_P21
48345	-0.9979	-0.374	0.0252	REACTOME_ SIGNALING_BY_ HEDGEHOG	0.092	PSMA4|PSME1|PSME2|PSMD3|SEM1|PSMA1|PSMD2|PSMB8|PSMB10|PSMB9|FUZ|GLI2|ADCY7|TUBA4A|TUBB2B|PRKACB|GPR161|ADCY8|HHAT|INTU|SMURF2|TUBA1A|PTCH2|TUBA1C|IHH|TUBB4B|EVC2|TUBB3	http://www.gsea-msigdb.org/gsea/msigdb/cards/REACTOME_SIGNALING_BY_HEDGEHOG	28	ENR	REACTOME_SIGNALING_BY_HEDGEHOG	-2.3615	0.0021	REACTOME_SIGNALING_BY_HEDGEHOG	false	REACTOME_SIGNALING_BY_HEDGEHOG
48346	-1.0	-0.4335	0.0165	REACTOME_ HEDGEHOG_OFF_ STATE	0.031	PSMA4|PSME1|PSME2|PSMD3|SEM1|PSMA1|PSMD2|PSMB8|PSMB10|PSMB9|FUZ|GLI2|ADCY7|TUBA4A|TUBB2B|PRKACB|GPR161|ADCY8|INTU|TUBA1A|TUBA1C|TUBB4B|TUBB3	http://www.gsea-msigdb.org/gsea/msigdb/cards/REACTOME_HEDGEHOG_OFF_STATE	23	ENR	REACTOME_HEDGEHOG_OFF_STATE	-2.4881	0.0	REACTOME_HEDGEHOG_OFF_STATE	false	REACTOME_HEDGEHOG_OFF_STATE
48347	-0.9896	-0.2646	0.0688	REACTOME_ DISORDERS_OF_ TRANSMEMBRANE_ TRANSPORTERS	0.731	SLC2A9|PSMA4|SLC22A18|PSME1|SLC2A1|PSME2|SLC35A3|SLC26A2|PSMD3|HK1|SEM1|SLC34A2|PSMA1|SLCO2A1|SLC17A8|SLC9A9|SLC35C1|SLC22A5|PSMD2|SLC29A3|PSMB8|PSMB10|NUP210|PSMB9|ABCC2|ABCC9|ABCD1|ERLIN1|ABCB6|ABCG5|ABCA12|NUP35|NDC1|NUP107|NUP93|SLC1A3|SLC4A4	http://www.gsea-msigdb.org/gsea/msigdb/cards/REACTOME_DISORDERS_OF_TRANSMEMBRANE_TRANSPORTERS	37	ENR	REACTOME_DISORDERS_OF_TRANSMEMBRANE_TRANSPORTERS	-1.9371	0.0104	REACTOME_DISORDERS_OF_TRANSMEMBRANE_TRANSPORTERS	false	REACTOME_DISORDERS_OF_TRANSMEMBRANE_TRANSPORTERS
48348	-0.998	-0.3398	0.0571	REACTOME_CYCLIN_A_ CDK2_ASSOCIATED_ EVENTS_AT_S_PHASE_ ENTRY	0.483	SKP2|PSMA4|PSME1|PSME2|PSMD3|SEM1|PSMA1|CKS1B|LIN9|PSMD2|PSMB8|PSMB10|PSMB9|CCNE1|AKT2|CCND1|TFDP2|AKT3|CDK2|CDKN1A|CDC25B|MAX|CCNA1|MYC|AKT1|CCNA2	http://www.gsea-msigdb.org/gsea/msigdb/cards/REACTOME_CYCLIN_A_CDK2_ASSOCIATED_EVENTS_AT_S_PHASE_ENTRY	26	ENR	REACTOME_CYCLIN_A_CDK2_ASSOCIATED_EVENTS_AT_S_PHASE_ENTRY	-2.0557	0.002	REACTOME_CYCLIN_A_CDK2_ASSOCIATED_EVENTS_AT_S_PHASE_ENTRY	false	REACTOME_CYCLIN_A_CDK2_ASSOCIATED_EVENTS_AT_S_PHASE_ENTRY
48349	-0.9979	-0.2553	0.0553	REACTOME_MITOTIC_ G1_PHASE_AND_G1_S_ TRANSITION	0.227	SKP2|PSMA4|CDKN2B|PSME1|MCM7|PSME2|TK1|E2F6|PSMD3|CDK1|SEM1|RRM2|PSMA1|CKS1B|LIN9|PSMD2|PSMB8|PSMB10|PSMB9|DBF4|MCM10|RBL1|ORC6|CDC6|JAK2|CDC7|MCM5|MYBL2|POLA1|MCM4|CCNE1|AKT2|CCND1|MCM3|E2F3|GMNN|CCND3|PPP2CA|TFDP2|AKT3|CDK2|CDKN1A|MCM8|MAX|CDKN2D|CDKN1C|TOP2A|CCNA1|CCNB1|MYC|PPP2R1B|AKT1|CCNA2	http://www.gsea-msigdb.org/gsea/msigdb/cards/REACTOME_MITOTIC_G1_PHASE_AND_G1_S_TRANSITION	53	ENR	REACTOME_MITOTIC_G1_PHASE_AND_G1_S_TRANSITION	-2.206	0.0021	REACTOME_MITOTIC_G1_PHASE_AND_G1_S_TRANSITION	false	REACTOME_MITOTIC_G1_PHASE_AND_G1_S_TRANSITION
48350	-0.9958	-0.188	0.0721	REACTOME_MITOTIC_ METAPHASE_AND_ ANAPHASE	0.73	LMNB1|PSMA4|PSME1|PSME2|PSMD3|CDK1|TMPO|SEM1|PSMA1|PSMD2|PSMB8|PSMB10|PSMB9|ESPL1|TUBA4A|TUBB2B|TUBA1A|TUBA1C|TUBB4B|TUBB3|LBR|CDCA5|SPDL1|NUP35|ANAPC4|KIF2A|PTTG1|PPP2R5B|CLASP1|RCC1|BIRC5|CENPM|RANGAP1|CENPI|UBE2S|NUP107|CENPA|CDC20|CENPF|CENPL|KIF18A|ZWINT|CENPK|SGO1|CDCA8|CENPO|CENPE|KIF2C|NUF2|DSN1|SPC25|CENPH|RPS27|BUB1B|CCNB2|DYNC1I1|SPC24|SGO2|MAD2L1|PLK1|BUB1|ZWILCH|UBE2C|AURKB|RCC2|KNTC…	http://www.gsea-msigdb.org/gsea/msigdb/cards/REACTOME_MITOTIC_METAPHASE_AND_ANAPHASE	78	ENR	REACTOME_MITOTIC_METAPHASE_AND_ANAPHASE	-1.9377	0.0042	REACTOME_MITOTIC_METAPHASE_AND_ANAPHASE	false	REACTOME_MITOTIC_METAPHASE_AND_ANAPHASE
48351	-0.998	-0.3343	0.0708	REACTOME_FC_ EPSILON_RECEPTOR_ FCERI_SIGNALING	0.376	PSMA4|PSME1|PSME2|NFATC2|PSMD3|SEM1|PSMA1|NFATC1|MAP3K7|RASGRP1|ITPR1|PSMD2|PLCG2|CALM1|FYN|PSMB8|PIK3CB|PSMB10|LAT2|PSMB9|MAPK1|MAPK3|MAPK10|ITK|SOS1|VAV3|FOS|JUN	http://www.gsea-msigdb.org/gsea/msigdb/cards/REACTOME_FC_EPSILON_RECEPTOR_FCERI_SIGNALING	28	ENR	REACTOME_FC_EPSILON_RECEPTOR_FCERI_SIGNALING	-2.1104	0.002	REACTOME_FC_EPSILON_RECEPTOR_FCERI_SIGNALING	false	REACTOME_FC_EPSILON_RECEPTOR_FCERI_SIGNALING
48352	-0.9832	-0.3125	0.0676	REACTOME_C_TYPE_ LECTIN_RECEPTORS_ CLRS	0.74	PSMA4|PSME1|PSME2|NFATC2|PSMD3|SEM1|PSMA1|NFATC1|CASP8|MAP3K7|RELB|IL1B|ITPR1|PSMD2|PAK3|PLCG2|CALM1|FYN|MUC16|PSMB8|MUC1|PSMB10|MUC21|PSMB9|PRKACB	http://www.gsea-msigdb.org/gsea/msigdb/cards/REACTOME_C_TYPE_LECTIN_RECEPTORS_CLRS_	25	ENR	REACTOME_C_TYPE_LECTIN_RECEPTORS_CLRS_	-1.9317	0.0168	REACTOME_C_TYPE_LECTIN_RECEPTORS_CLRS_	false	REACTOME_C_TYPE_LECTIN_RECEPTORS_CLRS_
48353	-0.9981	-0.4041	0.0678	REACTOME_ABC_ TRANSPORTER_ DISORDERS	0.644	ABCG5|PSMA4|ABCA12|PSME1|PSME2|PSMD3|SEM1|PSMA1|PSMD2|PSMB8|PSMB10|PSMB9|ABCC2|ABCC9|ABCD1|ERLIN1|ABCB6	http://www.gsea-msigdb.org/gsea/msigdb/cards/REACTOME_ABC_TRANSPORTER_DISORDERS	17	ENR	REACTOME_ABC_TRANSPORTER_DISORDERS	-1.976	0.0019	REACTOME_ABC_TRANSPORTER_DISORDERS	false	REACTOME_ABC_TRANSPORTER_DISORDERS
48354	-0.9921	-0.3125	0.0858	REACTOME_ SIGNALING_BY_THE_B_ CELL_RECEPTOR_BCR	0.876	PSMA4|PSME1|PSME2|NFATC2|PSMD3|SEM1|PSMA1|NFATC1|MAP3K7|REL|RASGRP1|ITPR1|PSMD2|PLCG2|CALM1|FYN|PSMB8|PSMB10|PSMB9|SOS1|DAPP1|BLNK|SH3KBP1|ORAI2|PIK3CD	http://www.gsea-msigdb.org/gsea/msigdb/cards/REACTOME_SIGNALING_BY_THE_B_CELL_RECEPTOR_BCR_	25	ENR	REACTOME_SIGNALING_BY_THE_B_CELL_RECEPTOR_BCR_	-1.8433	0.0079	REACTOME_SIGNALING_BY_THE_B_CELL_RECEPTOR_BCR_	false	REACTOME_SIGNALING_BY_THE_B_CELL_RECEPTOR_BCR_
48355	-0.9981	-0.131	0.0568	REACTOME_CELL_ CYCLE	0.454	PSMA4|PSME1|PSME2|PSMD3|SEM1|PSMA1|PSMD2|PSMB8|PSMB10|PSMB9|TUBA4A|TUBB2B|TUBA1A|TUBA1C|TUBB4B|TUBB3|RPS27|DBF4|MCM10|RBL1|ORC6|CDC6|JAK2|CDC7|MCM5|MYBL2|POLA1|MCM4|CCNE1|AKT2|CCND1|MCM3|E2F3|GMNN|CCND3|PPP2CA|TFDP2|AKT3|CDK2|CDKN1A|MCM8|MAX|CDKN2D|CDKN1C|TOP2A|CCNA1|CCNB1|MYC|PPP2R1B|AKT1|CCNA2|SKP2|CDKN2B|MCM7|TK1|E2F6|CDK1|RRM2|CKS1B|LIN9|MAPK1|MAPK3|PHF20|SPDL1|RFC2|ANAPC4|KIF2A|PPP2R5B|CLASP…	http://www.gsea-msigdb.org/gsea/msigdb/cards/REACTOME_CELL_CYCLE	201	ENR	REACTOME_CELL_CYCLE	-2.0719	0.0019	REACTOME_CELL_CYCLE	false	REACTOME_CELL_CYCLE
48356	-1.0	-0.2414	0.0307	REACTOME_ METABOLISM_OF_ AMINO_ACIDS_AND_ DERIVATIVES	0.084	PSMA4|PSME1|PSME2|PSMD3|SEM1|PSMA1|PSMD2|PSMB8|PSMB10|PSMB9|SLC25A13|CHDH|OTC|SLC44A1|ASNS|DCT|BCKDHB|HAL|SMOX|PHGDH|MTAP|HAO1|SMS|TYRP1|AADAT|PDHX|ODC1|KYNU|MTR|AMD1|MTRR|GOT2|BBOX1|GAMT|SAT1|ASS1|IDO1|MCCC2|SCLY|PSAT1|GLS2|SQOR|SDSL|HDC|AZIN2|GADL1|RPS3A|GLUD1|HNMT|CBS|HAAO|PDHA2|CKB|ASPG|NNMT|GPT|SRR|SERINC2|RPS27|GLDC|PSTK|NQO1|DHTKD1|RPL35A|RPS23|TXNRD1|PAPSS2|DIO2|BCKDHA	http://www.gsea-msigdb.org/gsea/msigdb/cards/REACTOME_METABOLISM_OF_AMINO_ACIDS_AND_DERIVATIVES	69	ENR	REACTOME_METABOLISM_OF_AMINO_ACIDS_AND_DERIVATIVES	-2.377	0.0	REACTOME_METABOLISM_OF_AMINO_ACIDS_AND_DERIVATIVES	false	REACTOME_METABOLISM_OF_AMINO_ACIDS_AND_DERIVATIVES
