## Supplementary material for "Multi-Omics Binary Integration via Lasso Ensembles (MOBILE) for identification of context-specific networks and new regulatory mechanisms": SupplementaryData14.xlsx

### Sheet: BMP2_down
TP53I11	1.391
STARD10	1.3893
SLCO2A1	1.3816
C16orf45	1.3747
TGFB1I1	1.3635
L1CAM	1.3608
TAGLN	1.3535
LBH	1.353
TMED7-TICAM2	1.3485
HYI	1.3471
NUAK1	1.3448
RTN2	1.3435
PDPN	1.3413
SLC35F3	1.3399
PHLDB1	1.3396
ATP8A2	1.3382
ADAM19	1.3381
MAGED1	1.3372
2022-09-06	1.336
TMEM40	1.3313
GSN	1.3229
TGM2	1.3227
PCDH1	1.3224
PTGS2	1.3223
CNN3	1.316
ANO4	1.3147
ANXA8L1	1.311
COL27A1	1.3083
TMEM132A	1.307
DNAJB5	1.3057
ADAMTS15	1.3049
KIF3C	1.3025
LINC02551	1.3001
LARP6	1.2987
NAGK	1.298
MYL7	1.297
ENSG00000076706	1.2951
FAM167A	1.2946
GFPT2	1.2924
ANXA6	1.2922
FNDC4	1.2878
KDELR3	1.2873
MMP19	1.2864
ENSG00000258976	1.284
OCIAD2	1.2761
NKILA	1.2758
FHOD3	1.2754
ORAI2	1.275
SEMA7A	1.2745
ENSG00000011028	1.273
PLCB4	1.2724
PXDN	1.2723
AFAP1L2	1.2717
CDH2	1.2716
ATP6V0A4	1.2711
ENSG00000280143	1.269
ENSG00000232453	1.2674
PDGFA	1.2645
SPARC	1.2636
ENSG00000234231	1.2599
CNTNAP1	1.2579
ADAMTS1	1.2575
ENSG00000273415	1.256
VIM	1.2554
CMTM3	1.2544
MYO7B	1.25
SPRR2G	1.2481
PTPRF	1.2481
PTPRK	1.2478
FGF1	1.2466
PRR5L	1.2454
ENSG00000227076	1.2433
PIK3CD	1.2432
KRT8	1.2421
LMCD1	1.2414
CHST15	1.2407
CCNJL	1.2381
LTBP2	1.2349
NEDD9	1.231
ITGB3	1.2309
WNT7A	1.2293
LPAR5	1.229
CYTH1	1.2216
MAGED2	1.2205
PDZK1	1.2179
TGFB2	1.2154
TMC6	1.2129
SZT2-AS1	1.2037
ODAPH	1.1989
NEURL1B	1.1975
ALOX5AP	1.1966
DGKI	1.1949
ARHGEF40	1.1937
ENSG00000166147	1.1924
GAS6	1.1888
ENSG00000266479	1.1839
MMP2	1.1792
NUAK2	1.1777
EPHB2	1.1774
SIRPA	1.155
DHRS2	1.1543
SPOCK1	1.1443
PLAU	1.132
ENSG00000233818	1.1203
ATP8B2	1.0943
MELTF	0.69946
CAP2	0.69905
CYTOR	0.69889
MISP	0.6981
KDELC2	0.69783
ENSG00000267139	0.69707
SPRED3	0.69686
CALU	0.69646
IL32	0.69628
ABR	0.69609
ENSG00000202343	0.69604
DOCK10	0.69543
MSRB3	0.69358
RHBDF1	0.69305
PRSS23	0.69291
MYL9	0.6921
PLEKHO1	0.6912
MYH9	0.6912
CLIC3	0.69097
TMSB4X	0.69022
TUBB2B	0.68981
DBNDD2	0.68952
CORO6	0.68909
CST6	0.68862
ITGAV	0.68854
SLC12A4	0.68847
ROBO4	0.68773
ZFP57	0.68766
RRBP1	0.68763
ARF4	0.6866
TNFAIP1	0.68596
EPPK1	0.68549
SOCS2-AS1	0.68548
FAM214B	0.68533
MICAL1	0.68513
SEMA3C	0.68511
SEC24D	0.68479
ENSG00000269927	0.6846
FOLR3	0.68418
MANF	0.68143
TP53INP2	0.68138
PDGFC	0.68127
MATN3	0.68065
CREB3	0.68009
FAXDC2	0.68005
TMCC2	0.6798
TSPAN5	0.67971
HBEGF	0.67843
ENSG00000270504	0.67753
RFTN1	0.67749
CPNE2	0.67748
PRICKLE2	0.67646
ULBP2	0.67636
TMEM92	0.67553
P2RX4	0.67526
PLCH2	0.6752
PIGCP1	0.67449
BPGM	0.67442
FADS3	0.67436
COL8A1	0.67361
CAVIN1	0.6735
TENM4	0.6732
SLC46A3	0.67236
FAM114A1	0.67221
ENSG00000243225	0.67213
ENSG00000231864	0.67172
SLC16A13	0.67121
TMEM54	0.67069
MT1XP1	0.67067
CCDC9B	0.67063
PEAR1	0.67029
ENSG00000125726	0.66929
SERTAD4-AS1	0.66924
ENSG00000273184	0.66896
KLF6	0.668
GPR161	0.66738
NTN4	0.66537
PLOD2	0.66531
JAG1	0.66435
FXYD5	0.66393
FBLN5	0.66345
TRIO	0.66319
SLC41A2	0.66289
PALLD	0.66282
MYD88	0.66272
AFAP1L1	0.6627
RELB	0.66209
IFNLR1	0.66181
NCF2	0.66177
IGFL1	0.66156
SP140	0.66139
SLC44A2	0.66098
FOXD1-AS1	0.66093
PLAUR	0.66049
IER3	0.6592
TGFBR1	0.65903
TCP11L1	0.65825
CHST11	0.65772
FBXO2	0.65612
ITGA1	0.65602
GALNT10	0.65598
NLRP3	0.65588
ITGB6	0.6551
SEMA4C	0.65426
ENSG00000248538	0.65367
PODXL	0.65339
CORO2B	0.65336
SYNPO	0.65271
P4HA3	0.65186
PGM3	0.65139
FBLIM1	0.65074
CREB3L2	0.6499
CDKN2D	0.64919
NKX3-1	0.64853
FGF2	0.64807
FNDC3B	0.64721
ITGB2	0.64462
PAPSS2	0.64456
RAET1L	0.64325
EDN1	0.6431
CLU	0.64124
LCAT	0.64071
MFAP5	0.63994
TNC	0.63821
LINC00862	0.63681
HERPUD1	0.63531
PGM2L1	0.63326
SUSD4	0.63148
LCP1	0.63099
PPP2R5B	0.63083
KLHL25	0.6308
ILK	0.63015
SLAMF9	0.62995
MOB3B	0.62896
GDPD5	0.62793
ENSG00000282849	0.62775
ARID5A	0.62746
FAM241B	0.62693
DUSP8	0.6254
PLXDC2	0.62364
LIF	0.62316
TUFT1	0.62248
MMP14	0.62187
FGD6	0.62027
PSG4	0.6194
SEPTIN5	0.61771
CHRNB1	0.61753
RN7SL356P	0.61678
PPP2R2B	0.61589
FMNL1	0.61358
INAVA	0.60667
LINC01629	0.6044
SCARA3	0.60226
ACKR3	0.60167
ENSG00000274428	0.59837
SPOCD1	0.5952
ENSG00000232581	0.59462
ENSG00000212371	0.5944
WNT3	0.59398
ARHGEF18	0.59328
MIR503HG	0.58899
RAB43	0.58854
TM4SF19	0.58553
WNT5A	0.58288
GALNT6	0.58238
ENSG00000280331	0.58011
MYH15	0.57573
IVNS1ABP	0.57201
MARCKSL1	0.57082
BLOC1S5-TXNDC5	0.56892
HSD11B1	0.56166
PPBP	0.55673
GJA5	0.54112
CNTD2	0.53865
C15orf48	0.53253
MAP1B	0.52835
MMP9	0.52038
CERCAM	0.51435
ENSG00000274415	0.5105
PDGFB	0.49372
IL6	0.49313
IL23A	0.47557

### Sheet: BMP2_up
ID1	3.653
TRMT6	3.6385
DUSP2	3.5391
MIR4697HG	3.4875
CD55	3.4688
S100P	3.4436
RHCG	3.4213
SYNM	3.4007
LINC02593	3.3517
SAMD11	3.3423
PLAC8	3.3368
ENSG00000259475	3.3359
IGSF9B	3.3305
PRRX2	3.3201
HEY1	3.3197
FAM110C	3.3161
SMAD6	3.3072
FRMD3	3.3041
ENSG00000272114	3.3036
PLEKHA7	3.3023
ENSG00000228873	3.2886
AVPI1	3.288
FGFBP1	3.2822
RAB27B	3.2677
ENSG00000064195	3.2278
RAPGEF3	3.2201
MAP3K5	3.2193
SLC7A8	3.215
OVOL1-AS1	3.2057
ACOT11	3.2007
PGBD5	3.179
INSYN2B	3.1789
OVOL1	3.1699
ADIRF	3.1659
ID2	3.1539
RPL21P16	3.1413
VPS9D1-AS1	3.1326
AP5B1	3.1254
PLA2G4A	3.105
HR	3.0993
ENSG00000258691	3.0961
CDSN	3.0954
BDKRB1	3.0917
LY6K	3.0876
IFITM10	3.0873
SULT1E1	3.0754
PRKAG2	3.0736
HK2	3.0676
LINC02015	3.0646
HSD17B2	3.0629
CCDC33	3.0517
TGM5	3.0385
EPAS1	3.0376
ALDH3A2	3.0331
SMAD9	3.033
HOXC13-AS	3.0311
ARL4A	3.0253
ENSG00000267056	3.0107
ATOH8	2.9966
DST	2.9934
PTPRZ1	2.9829
GJB2	2.9795
GK	2.9761
FAM83G	2.9745
CYP4F11	2.9709
RGS2	2.9707
ABCA6	2.9694
SBSN	2.9656
HOXC13	2.9619
SLC29A3	2.9391
AQP3	2.9373
STRA6	2.9347
RPGR	2.9299
NPM3	2.9257
SCNN1G	2.9164
ERRFI1	2.9093
GAREM1	2.9007
ENSG00000256185	2.8935
CES1P2	2.8781
ELFN2	2.8759
DLX2	2.8754
ZBTB7B	2.8749
LINC02298	2.8717
AKR1C1	2.8653
UCA1	2.8648
PSCA	2.8637
TFAP4	2.8508
ENSG00000284695	2.8453
SRRM2	2.8344
EXOSC5	2.8305
SPINK5	2.8296
SLC7A11	2.8295
GPAT3	2.8273
RGCC	2.8198
IL1RN	2.8182
PTGES	2.8142
METTL9	2.8121
RBP4	2.8014
SLCO4A1	2.7989
KLHDC4	2.7982
CDH16	2.7892
ABCA12	2.7869
ZNF114	2.7815
DAPL1	2.7758
ALDH1A2	2.7753
CASC19	2.774
DNER	2.7718
KRT78	2.7696
SLC1A3	2.7658
BDKRB2	2.7653
FLVCR2	2.7651
DLX1	2.7564
PRXL2A	2.7552
BBIP1P1	2.7541
PPARGC1B	2.7475
TREM1	2.7474
FMN2	2.7448
ODC1	2.741
GLUD1	2.7381
A2ML1	2.7359
SPRR1A	2.7308
GLCCI1	2.7307
EREG	2.7301
CEBPD	2.7291
HMGN5	2.7231
SYN3	2.7215
CHCHD10	2.7214
ARHGEF4	2.7202
CDKN1C	2.7198
RAPGEFL1	2.7192
PNLIPRP3	2.7168
FZD8	2.7139
HPGD	2.7124
FLRT3	2.7082
SCNN1B	2.7078
SERPINB13	2.7038
TBC1D8	2.703
MAOA	2.7009
GCLC	2.6951
SPRY1	2.6933
JRK	2.6749
SNHG4	2.6734
HPDL	2.6591
TRIM29	2.658
NCCRP1	2.6575
NAV2	2.6531
THEM5	2.6358
GRHL3	2.6246
KRT6C	1.7221
PI3	1.6865
SNORD3D	1.6839
ENSG00000273184	1.6681
ENSG00000236317	1.6611
ENSG00000226699	1.656
S100A7	1.6219
ENSG00000273096	1.6105
ENSG00000264982	1.6012
ENSG00000274817	1.596
ENSG00000274210	1.5936
LRAT	1.5774
MIR3648-2	1.568
MIR3648-1	1.568
LCN2	1.5603
CNFN	1.5467
ENSG00000233250	1.5455
ENSG00000254692	1.5412
ENSG00000260170	1.5399
ENSG00000265257	1.5398
RASGEF1B	1.5329
ENSG00000223544	1.501
ENSG00000232218	1.4977
ENSG00000254577	1.4931
SPRR1B	1.4822
SNORA73A	1.4808
MALL	1.4777
PVRIG2P	1.4755
MMP1	1.4727
ENSG00000276026	1.471
CTSC	1.4704
SH3TC1	1.4696
ENSG00000282785	1.4471
OLAH	1.4446
MT1DP	1.4441
SPX	1.4384
PPP1R14BP3	1.4381
BAMBI	1.4332
LINC02585	1.4291
SNORD3B-2	1.4276
AQP9	1.4229
PAQR5	1.4162
UNC13D	1.4157
ST3GAL4	1.4147
CAVIN2	1.4119
RN7SL2	1.4063
PDSS1	1.406
ENSG00000231683	1.4051
HES1	1.404
KRT80	1.4038
DEFB1	1.4029
GUSBP3	1.4023
SERPINB2	1.4017
ENSG00000257622	1.4012
CIART	1.4003
SRGAP3	1.3997
IGFBP3	1.3937
FKBP5	1.3929
EPB41L4A-AS1	1.3899
ITGB8	1.3884
STEAP4	1.3875
JUNB	1.3854
ALOX12B	1.3851
RNVU1-1	1.384
GPM6B	1.3812
C10orf99	1.3807
ATG9B	1.3782
NDC1	1.3776
IL20RA	1.3762
ENSG00000267340	1.3759
STOM	1.3754
TXNIP	1.3751
SULT2B1	1.3735
FAM25A	1.3734
HIP1	1.3723
FOXO1	1.3718
KAZALD1	1.3698
SPRR3	1.3693
PPFIBP2	1.3691
DEFB131B	1.3689
FOXN1	1.3683
HIST1H1PS1	1.3677
RASL11B	1.3662
DDIT4-AS1	1.3662
DDIT4	1.3654
ID3	1.3637
ENSG00000235119	1.3606
ENSG00000262302	1.36
CLMP	1.3556
DHRS9	1.354
DCST1-AS1	1.354
PXYLP1	1.3538
CRIP2	1.3537
IL20RB	1.3531
TRDN-AS1	1.3519
FAM84A	1.3489
CREB5	1.3452
ALOXE3	1.3448
ARRDC3	1.3445
COQ8A	1.343
METTL7A	1.3429
ATP1A1	1.3427
CCN5	1.3426
SLC16A7	1.3424
CAMKK1	1.3415
EIF4EBP3	1.3395
ENTPD3	1.3381
ENSG00000248994	1.338
FAT2	1.3373
ENSG00000173867	1.3358
ENSG00000206828	1.3349
TBC1D30	1.3336
MCM8	1.333
SPRR2E	1.3327
KRT16	1.3312
PRSS3	1.3293
MTHFD2L	1.329
ST6GAL1	1.3288
ZBTB16	1.3281
SORBS2	1.328
LINC00598	1.3275
EPN3	1.3237
TENT5B	1.3235
DUSP23	1.3233
SIPA1L2	1.322
ENSG00000224251	1.3218
NRP2	1.3213
KLK10	1.3211
RHEBP2	1.3209
HSPE1	1.3204
ENSG00000263212	1.3197
DSG4	1.3196
LY6G6C	1.3195
ENSG00000267062	1.3191
GPR141	1.3166
ENSG00000212371	1.3166
ALDH3B2	1.3154
CSTA	1.3146
MAL2	1.3145
EGR1	1.3132
CCNA1	1.313
CDC25B	1.3125
UNC5B	1.3118
DOK4	1.3117
SAP30	1.3115
KRT15	1.3114
FOS	1.3111
MIRLET7A1HG	1.3109
CA12	1.3096
CENPP	1.309
ERVMER34-1	1.3075
ENSG00000277948	1.3074
ADGRE2	1.3071
POLA1	1.3069
NCAPD3	1.3067
ENSG00000264558	1.3066
DCN	1.3047
LYAR	1.3044
RN7SL356P	1.304
THEM6	1.3024
SNRPGP4	1.3024
SYBU	1.3008
SNORD3A	1.3008
PGLYRP3	1.3007
ABCB6	1.3006
XDH	1.3002

### Sheet: BMP2_UpDown
ID1	3.653
TRMT6	3.6385
DUSP2	3.5391
MIR4697HG	3.4875
CD55	3.4688
S100P	3.4436
RHCG	3.4213
SYNM	3.4007
LINC02593	3.3517
SAMD11	3.3423
PLAC8	3.3368
ENSG00000259475	3.3359
IGSF9B	3.3305
PRRX2	3.3201
HEY1	3.3197
FAM110C	3.3161
SMAD6	3.3072
FRMD3	3.3041
ENSG00000272114	3.3036
PLEKHA7	3.3023
ENSG00000228873	3.2886
AVPI1	3.288
FGFBP1	3.2822
RAB27B	3.2677
ENSG00000064195	3.2278
RAPGEF3	3.2201
MAP3K5	3.2193
SLC7A8	3.215
OVOL1-AS1	3.2057
ACOT11	3.2007
PGBD5	3.179
INSYN2B	3.1789
OVOL1	3.1699
ADIRF	3.1659
ID2	3.1539
RPL21P16	3.1413
VPS9D1-AS1	3.1326
AP5B1	3.1254
PLA2G4A	3.105
HR	3.0993
ENSG00000258691	3.0961
CDSN	3.0954
BDKRB1	3.0917
LY6K	3.0876
IFITM10	3.0873
SULT1E1	3.0754
PRKAG2	3.0736
HK2	3.0676
LINC02015	3.0646
HSD17B2	3.0629
CCDC33	3.0517
TGM5	3.0385
EPAS1	3.0376
ALDH3A2	3.0331
SMAD9	3.033
HOXC13-AS	3.0311
ARL4A	3.0253
ENSG00000267056	3.0107
ATOH8	2.9966
DST	2.9934
PTPRZ1	2.9829
GJB2	2.9795
GK	2.9761
FAM83G	2.9745
CYP4F11	2.9709
RGS2	2.9707
ABCA6	2.9694
SBSN	2.9656
HOXC13	2.9619
SLC29A3	2.9391
AQP3	2.9373
STRA6	2.9347
RPGR	2.9299
NPM3	2.9257
SCNN1G	2.9164
ERRFI1	2.9093
GAREM1	2.9007
ENSG00000256185	2.8935
CES1P2	2.8781
ELFN2	2.8759
DLX2	2.8754
ZBTB7B	2.8749
LINC02298	2.8717
AKR1C1	2.8653
UCA1	2.8648
PSCA	2.8637
TFAP4	2.8508
ENSG00000284695	2.8453
SRRM2	2.8344
EXOSC5	2.8305
SPINK5	2.8296
SLC7A11	2.8295
GPAT3	2.8273
RGCC	2.8198
IL1RN	2.8182
PTGES	2.8142
METTL9	2.8121
RBP4	2.8014
SLCO4A1	2.7989
KLHDC4	2.7982
CDH16	2.7892
ABCA12	2.7869
ZNF114	2.7815
DAPL1	2.7758
ALDH1A2	2.7753
CASC19	2.774
DNER	2.7718
KRT78	2.7696
SLC1A3	2.7658
BDKRB2	2.7653
FLVCR2	2.7651
DLX1	2.7564
PRXL2A	2.7552
BBIP1P1	2.7541
PPARGC1B	2.7475
TREM1	2.7474
FMN2	2.7448
ODC1	2.741
GLUD1	2.7381
A2ML1	2.7359
SPRR1A	2.7308
GLCCI1	2.7307
EREG	2.7301
CEBPD	2.7291
HMGN5	2.7231
SYN3	2.7215
CHCHD10	2.7214
ARHGEF4	2.7202
CDKN1C	2.7198
RAPGEFL1	2.7192
PNLIPRP3	2.7168
FZD8	2.7139
HPGD	2.7124
FLRT3	2.7082
SCNN1B	2.7078
SERPINB13	2.7038
TBC1D8	2.703
MAOA	2.7009
GCLC	2.6951
SPRY1	2.6933
JRK	2.6749
SNHG4	2.6734
HPDL	2.6591
TRIM29	2.658
NCCRP1	2.6575
NAV2	2.6531
THEM5	2.6358
GRHL3	2.6246
ENSG00000273184	2.3371
RN7SL356P	1.9208
ENSG00000212371	1.911
KRT6C	1.7221
PI3	1.6865
SNORD3D	1.6839
ENSG00000236317	1.6611
ENSG00000226699	1.656
S100A7	1.6219
ENSG00000273096	1.6105
ENSG00000264982	1.6012
ENSG00000274817	1.596
ENSG00000274210	1.5936
LRAT	1.5774
MIR3648-2	1.568
MIR3648-1	1.568
LCN2	1.5603
CNFN	1.5467
ENSG00000233250	1.5455
ENSG00000254692	1.5412
ENSG00000260170	1.5399
ENSG00000265257	1.5398
RASGEF1B	1.5329
ENSG00000223544	1.501
ENSG00000232218	1.4977
ENSG00000254577	1.4931
SPRR1B	1.4822
SNORA73A	1.4808
MALL	1.4777
PVRIG2P	1.4755
MMP1	1.4727
ENSG00000276026	1.471
CTSC	1.4704
SH3TC1	1.4696
ENSG00000282785	1.4471
OLAH	1.4446
MT1DP	1.4441
SPX	1.4384
PPP1R14BP3	1.4381
BAMBI	1.4332
LINC02585	1.4291
SNORD3B-2	1.4276
AQP9	1.4229
PAQR5	1.4162
UNC13D	1.4157
ST3GAL4	1.4147
CAVIN2	1.4119
RN7SL2	1.4063
PDSS1	1.406
ENSG00000231683	1.4051
HES1	1.404
KRT80	1.4038
DEFB1	1.4029
GUSBP3	1.4023
SERPINB2	1.4017
ENSG00000257622	1.4012
CIART	1.4003
SRGAP3	1.3997
IGFBP3	1.3937
FKBP5	1.3929
TP53I11	1.391
EPB41L4A-AS1	1.3899
STARD10	1.3893
ITGB8	1.3884
STEAP4	1.3875
JUNB	1.3854
ALOX12B	1.3851
RNVU1-1	1.384
SLCO2A1	1.3816
GPM6B	1.3812
C10orf99	1.3807
ATG9B	1.3782
NDC1	1.3776
IL20RA	1.3762
ENSG00000267340	1.3759
STOM	1.3754
TXNIP	1.3751
C16orf45	1.3747
SULT2B1	1.3735
FAM25A	1.3734
HIP1	1.3723
FOXO1	1.3718
KAZALD1	1.3698
SPRR3	1.3693
PPFIBP2	1.3691
DEFB131B	1.3689
FOXN1	1.3683
HIST1H1PS1	1.3677
RASL11B	1.3662
DDIT4-AS1	1.3662
DDIT4	1.3654
ID3	1.3637
TGFB1I1	1.3635
L1CAM	1.3608
ENSG00000235119	1.3606
ENSG00000262302	1.36
CLMP	1.3556
DHRS9	1.354
DCST1-AS1	1.354
PXYLP1	1.3538
CRIP2	1.3537
TAGLN	1.3535
IL20RB	1.3531
LBH	1.353
TRDN-AS1	1.3519
FAM84A	1.3489
TMED7-TICAM2	1.3485
HYI	1.3471
CREB5	1.3452
NUAK1	1.3448
ALOXE3	1.3448
ARRDC3	1.3445
RTN2	1.3435
COQ8A	1.343
METTL7A	1.3429
ATP1A1	1.3427
CCN5	1.3426
SLC16A7	1.3424
CAMKK1	1.3415
PDPN	1.3413
SLC35F3	1.3399
PHLDB1	1.3396
EIF4EBP3	1.3395
ATP8A2	1.3382
ENTPD3	1.3381
ADAM19	1.3381
ENSG00000248994	1.338
FAT2	1.3373
MAGED1	1.3372
2022-09-06	1.336
ENSG00000173867	1.3358
ENSG00000206828	1.3349
TBC1D30	1.3336
MCM8	1.333
SPRR2E	1.3327
TMEM40	1.3313
KRT16	1.3312
PRSS3	1.3293
MTHFD2L	1.329
ST6GAL1	1.3288
ZBTB16	1.3281
SORBS2	1.328
LINC00598	1.3275
EPN3	1.3237
TENT5B	1.3235
DUSP23	1.3233
GSN	1.3229
TGM2	1.3227
PCDH1	1.3224
PTGS2	1.3223
SIPA1L2	1.322
ENSG00000224251	1.3218
NRP2	1.3213
KLK10	1.3211
RHEBP2	1.3209
HSPE1	1.3204
ENSG00000263212	1.3197
DSG4	1.3196
LY6G6C	1.3195
ENSG00000267062	1.3191
GPR141	1.3166
CNN3	1.316
ALDH3B2	1.3154
ANO4	1.3147
CSTA	1.3146
MAL2	1.3145
EGR1	1.3132
CCNA1	1.313
CDC25B	1.3125
UNC5B	1.3118
DOK4	1.3117
SAP30	1.3115
KRT15	1.3114
FOS	1.3111
ANXA8L1	1.311
MIRLET7A1HG	1.3109
CA12	1.3096
CENPP	1.309
COL27A1	1.3083
ERVMER34-1	1.3075
ENSG00000277948	1.3074
ADGRE2	1.3071
TMEM132A	1.307
POLA1	1.3069
NCAPD3	1.3067
ENSG00000264558	1.3066
DNAJB5	1.3057
ADAMTS15	1.3049
DCN	1.3047
LYAR	1.3044
KIF3C	1.3025
THEM6	1.3024
SNRPGP4	1.3024
SYBU	1.3008
SNORD3A	1.3008
PGLYRP3	1.3007
ABCB6	1.3006
XDH	1.3002
LINC02551	1.3001
LARP6	1.2987
NAGK	1.298
MYL7	1.297
ENSG00000076706	1.2951
FAM167A	1.2946
GFPT2	1.2924
ANXA6	1.2922
FNDC4	1.2878
KDELR3	1.2873
MMP19	1.2864
ENSG00000258976	1.284
OCIAD2	1.2761
NKILA	1.2758
FHOD3	1.2754
ORAI2	1.275
SEMA7A	1.2745
ENSG00000011028	1.273
PLCB4	1.2724
PXDN	1.2723
AFAP1L2	1.2717
CDH2	1.2716
ATP6V0A4	1.2711
ENSG00000280143	1.269
ENSG00000232453	1.2674
PDGFA	1.2645
SPARC	1.2636
ENSG00000234231	1.2599
CNTNAP1	1.2579
ADAMTS1	1.2575
ENSG00000273415	1.256
VIM	1.2554
CMTM3	1.2544
MYO7B	1.25
SPRR2G	1.2481
PTPRF	1.2481
PTPRK	1.2478
FGF1	1.2466
PRR5L	1.2454
ENSG00000227076	1.2433
PIK3CD	1.2432
KRT8	1.2421
LMCD1	1.2414
CHST15	1.2407
CCNJL	1.2381
LTBP2	1.2349
NEDD9	1.231
ITGB3	1.2309
WNT7A	1.2293
LPAR5	1.229
CYTH1	1.2216
MAGED2	1.2205
PDZK1	1.2179
TGFB2	1.2154
TMC6	1.2129
SZT2-AS1	1.2037
ODAPH	1.1989
NEURL1B	1.1975
ALOX5AP	1.1966
DGKI	1.1949
ARHGEF40	1.1937
ENSG00000166147	1.1924
GAS6	1.1888
ENSG00000266479	1.1839
MMP2	1.1792
NUAK2	1.1777
EPHB2	1.1774
SIRPA	1.155
DHRS2	1.1543
SPOCK1	1.1443
PLAU	1.132
ENSG00000233818	1.1203
ATP8B2	1.0943
MELTF	0.69946
CAP2	0.69905
CYTOR	0.69889
MISP	0.6981
KDELC2	0.69783
ENSG00000267139	0.69707
SPRED3	0.69686
CALU	0.69646
IL32	0.69628
ABR	0.69609
ENSG00000202343	0.69604
DOCK10	0.69543
MSRB3	0.69358
RHBDF1	0.69305
PRSS23	0.69291
MYL9	0.6921
PLEKHO1	0.6912
MYH9	0.6912
CLIC3	0.69097
TMSB4X	0.69022
TUBB2B	0.68981
DBNDD2	0.68952
CORO6	0.68909
CST6	0.68862
ITGAV	0.68854
SLC12A4	0.68847
ROBO4	0.68773
ZFP57	0.68766
RRBP1	0.68763
ARF4	0.6866
TNFAIP1	0.68596
EPPK1	0.68549
SOCS2-AS1	0.68548
FAM214B	0.68533
MICAL1	0.68513
SEMA3C	0.68511
SEC24D	0.68479
ENSG00000269927	0.6846
FOLR3	0.68418
MANF	0.68143
TP53INP2	0.68138
PDGFC	0.68127
MATN3	0.68065
CREB3	0.68009
FAXDC2	0.68005
TMCC2	0.6798
TSPAN5	0.67971
HBEGF	0.67843
ENSG00000270504	0.67753
RFTN1	0.67749
CPNE2	0.67748
PRICKLE2	0.67646
ULBP2	0.67636
TMEM92	0.67553
P2RX4	0.67526
PLCH2	0.6752
PIGCP1	0.67449
BPGM	0.67442
FADS3	0.67436
COL8A1	0.67361
CAVIN1	0.6735
TENM4	0.6732
SLC46A3	0.67236
FAM114A1	0.67221
ENSG00000243225	0.67213
ENSG00000231864	0.67172
SLC16A13	0.67121
TMEM54	0.67069
MT1XP1	0.67067
CCDC9B	0.67063
PEAR1	0.67029
ENSG00000125726	0.66929
SERTAD4-AS1	0.66924
KLF6	0.668
GPR161	0.66738
NTN4	0.66537
PLOD2	0.66531
JAG1	0.66435
FXYD5	0.66393
FBLN5	0.66345
TRIO	0.66319
SLC41A2	0.66289
PALLD	0.66282
MYD88	0.66272
AFAP1L1	0.6627
RELB	0.66209
IFNLR1	0.66181
NCF2	0.66177
IGFL1	0.66156
SP140	0.66139
SLC44A2	0.66098
FOXD1-AS1	0.66093
PLAUR	0.66049
IER3	0.6592
TGFBR1	0.65903
TCP11L1	0.65825
CHST11	0.65772
FBXO2	0.65612
ITGA1	0.65602
GALNT10	0.65598
NLRP3	0.65588
ITGB6	0.6551
SEMA4C	0.65426
ENSG00000248538	0.65367
PODXL	0.65339
CORO2B	0.65336
SYNPO	0.65271
P4HA3	0.65186
PGM3	0.65139
FBLIM1	0.65074
CREB3L2	0.6499
CDKN2D	0.64919
NKX3-1	0.64853
FGF2	0.64807
FNDC3B	0.64721
ITGB2	0.64462
PAPSS2	0.64456
RAET1L	0.64325
EDN1	0.6431
CLU	0.64124
LCAT	0.64071
MFAP5	0.63994
TNC	0.63821
LINC00862	0.63681
HERPUD1	0.63531
PGM2L1	0.63326
SUSD4	0.63148
LCP1	0.63099
PPP2R5B	0.63083
KLHL25	0.6308
ILK	0.63015
SLAMF9	0.62995
MOB3B	0.62896
GDPD5	0.62793
ENSG00000282849	0.62775
ARID5A	0.62746
FAM241B	0.62693
DUSP8	0.6254
PLXDC2	0.62364
LIF	0.62316
TUFT1	0.62248
MMP14	0.62187
FGD6	0.62027
PSG4	0.6194
SEPTIN5	0.61771
CHRNB1	0.61753
PPP2R2B	0.61589
FMNL1	0.61358
INAVA	0.60667
LINC01629	0.6044
SCARA3	0.60226
ACKR3	0.60167
ENSG00000274428	0.59837
SPOCD1	0.5952
ENSG00000232581	0.59462
WNT3	0.59398
ARHGEF18	0.59328
MIR503HG	0.58899
RAB43	0.58854
TM4SF19	0.58553
WNT5A	0.58288
GALNT6	0.58238
ENSG00000280331	0.58011
MYH15	0.57573
IVNS1ABP	0.57201
MARCKSL1	0.57082
BLOC1S5-TXNDC5	0.56892
HSD11B1	0.56166
PPBP	0.55673
GJA5	0.54112
CNTD2	0.53865
C15orf48	0.53253
MAP1B	0.52835
MMP9	0.52038
CERCAM	0.51435
ENSG00000274415	0.5105
PDGFB	0.49372
IL6	0.49313
IL23A	0.47557

### Sheet: TGFB1_up
ATP8B2	3.6565
ENSG00000233818	3.5709
PLAU	3.5365
SPOCK1	3.5117
DHRS2	3.4656
SIRPA	3.4644
EPHB2	3.3986
ENSG00000166147	3.3978
NUAK2	3.3975
ENSG00000266479	3.3942
MMP2	3.3924
GAS6	3.3685
ODAPH	3.3587
ALOX5AP	3.3569
ARHGEF40	3.3552
DGKI	3.3546
NEURL1B	3.3404
CERCAM	3.3393
SZT2-AS1	3.3329
TGFB2	3.3132
TMC6	3.3123
PDZK1	3.3059
WNT7A	3.2951
ITGB3	3.2802
MAGED2	3.2777
CYTH1	3.2748
C15orf48	3.2735
NEDD9	3.2672
LPAR5	3.2644
PIK3CD	3.2609
KRT8	3.2523
GJA5	3.249
FGF1	3.249
LTBP2	3.2458
SPRR2G	3.2436
PTPRK	3.2416
LMCD1	3.2392
CHST15	3.2365
CCNJL	3.2309
CMTM3	3.22
ENSG00000227076	3.2173
PRR5L	3.2142
PTPRF	3.2075
MYO7B	3.2055
MAP1B	3.2035
VIM	3.189
CNTNAP1	3.1859
ENSG00000273415	3.1849
ADAMTS1	3.1811
SPARC	3.1796
ENSG00000234231	3.176
BLOC1S5-TXNDC5	3.1743
CNTD2	3.173
PDGFA	3.171
PXDN	3.1708
ENSG00000011028	3.1675
FHOD3	3.1645
ENSG00000232453	3.1628
PPBP	3.1594
ENSG00000280143	3.1548
ATP6V0A4	3.1536
ORAI2	3.1516
CDH2	3.1491
AFAP1L2	3.1483
SEMA7A	3.1454
PLCB4	3.1436
NKILA	3.1391
OCIAD2	3.137
MMP19	3.1314
FNDC4	3.1203
ENSG00000258976	3.1156
KDELR3	3.108
ARHGEF18	3.1033
FAM167A	3.1024
WNT3	3.0998
GFPT2	3.0993
ANXA6	3.0969
MYL7	3.0948
ENSG00000076706	3.0926
NAGK	3.0897
MARCKSL1	3.0825
LARP6	3.0801
LINC02551	3.0768
GALNT6	3.0767
WNT5A	3.0746
KIF3C	3.0714
COL27A1	3.0688
ADAMTS15	3.0678
TMEM132A	3.0664
DNAJB5	3.0636
MIR503HG	3.0587
RAB43	3.0564
ANXA8L1	3.0511
ANO4	3.0459
CNN3	3.0427
TUFT1	3.0346
CHRNB1	3.0332
SEPTIN5	3.031
PTGS2	3.0304
PSG4	3.0274
GSN	3.0269
PCDH1	3.0248
TGM2	3.0246
FMNL1	3.0145
MOB3B	3.0056
TMEM40	3.0053
2022-09-06	2.9969
LINC00862	2.9938
MAGED1	2.9918
MMP14	2.9911
PHLDB1	2.99
ADAM19	2.9898
ATP8A2	2.9893
SLAMF9	2.9863
SLC35F3	2.9852
PDPN	2.9831
INAVA	2.9818
RTN2	2.9804
LCP1	2.9798
TNC	2.9764
NUAK1	2.9749
SUSD4	2.9738
HYI	2.9717
TMED7-TICAM2	2.9683
FNDC3B	2.9648
ARID5A	2.9639
FGD6	2.9605
TAGLN	2.9576
LBH	2.9568
CREB3L2	2.9544
PAPSS2	2.9508
SYNPO	2.9488
ILK	2.9447
P4HA3	2.9446
L1CAM	2.9397
CDKN2D	2.9383
ITGB6	2.9354
TGFB1I1	2.9337
SP140	2.9258
EDN1	2.923
KLHL25	2.9215
SEMA4C	2.9167
IER3	2.916
HERPUD1	2.9149
DUSP8	2.9141
NCF2	2.9115
C16orf45	2.9105
SLC46A3	2.9049
PGM2L1	2.9032
FAM114A1	2.9021
CHST11	2.9012
GDPD5	2.8998
ENSG00000270504	2.8989
SLCO2A1	2.8954
MATN3	2.884
CPNE2	2.8818
NLRP3	2.88
STARD10	2.8791
RFTN1	2.8771
FGF2	2.8768
TP53I11	2.8756
TGFBR1	2.8756
CREB3	2.8745
TCP11L1	2.8728
FBXO2	2.8723
CAVIN1	2.8675
COL8A1	2.8669
ZFP57	2.8643
FBLN5	2.8639
FXYD5	2.8629
FADS3	2.8622
MYL9	2.8581
ITGA1	2.8565
PRICKLE2	2.8559
CORO2B	2.8544
IL32	2.8506
TENM4	2.8505
CST6	2.8503
PLOD2	2.8501
TRIO	2.8473
GALNT10	2.847
TP53INP2	2.8441
AFAP1L1	2.844
P2RX4	2.8432
CALU	2.8424
NTN4	2.8371
GPR161	2.8368
FOXD1-AS1	2.8352
ENSG00000248538	2.8312
MISP	2.8285
PLCH2	2.8283
ENSG00000269927	2.8279
PDGFC	2.8267
SEC24D	2.8266
ARF4	2.8259
SEMA3C	2.8256
CORO6	2.8235
TMEM92	2.8165
TSPAN5	2.8147
SERTAD4-AS1	2.8132
PALLD	2.81
CYTOR	2.8085
SLC16A13	2.8054
ENSG00000125726	2.8054
WDR66	2.8053
PLK2	2.7998
SYDE1	2.7997
DIXDC1	2.7989
ITGAV	2.7951
ENSG00000269899	2.7935
SMCO4	2.7873
SPRED3	2.7836
TMCC2	2.7814
FAP	2.7772
ABR	2.7756
RRBP1	2.7718
ENSG00000265752	2.7703
PLEKHO1	2.7695
TMEM139	2.7666
PLOD1	2.7662
LHFPL6	2.7628
PDCD1LG2	2.761
SYNC	2.7506
CLIC3	2.7504
ADAM12	2.7503
RHBDF1	2.7485
SERPINE2	2.7437
MSRB3	2.7437
PDXK	2.7433
MELTF	2.7428
TP53I3	2.7395
COL4A1	2.7337
SNAI1	2.7328
SMOX	2.7325
PAK3	2.7313
PXDC1	2.7293
RTN4R	2.7278
STXBP1	2.725
MLLT11	2.7205
DDAH2	2.719
SELENOM	2.7174
ABTB2	2.7118
CCN2	2.7109
SPTLC1P1	2.7096
SLC4A3	2.7094
QSOX1	2.7054
SERTAD4	2.7016
SSR3	2.7015
GPAM	2.7005
SLC39A13	2.6944
FSTL1	2.6908
COL4A2	2.6897
TAGLN2	2.689
PSMD2	2.6888
CDK14	2.6868
LAMA3	2.686
DRAM1	2.6829
SCG5	2.6767
DDAH1	2.6764
NCEH1	2.6719
SH2D2A	2.6713
COL7A1	2.6657
LARGE2	2.6639
WNT9A	2.6565
EFNA1	2.6436
MT1F	2.6397
MROH6	2.639
ANTXR2	2.6297
GRAMD1B	2.6272
RASSF7	2.6257
IL23A	2.1027
IL6	2.0278
PDGFB	2.0254
ENSG00000274415	1.9589
MMP9	1.9217
HSD11B1	1.7805
IVNS1ABP	1.7482
MYH15	1.7369
ENSG00000280331	1.7238
TM4SF19	1.7079
ENSG00000212371	1.6824
ENSG00000232581	1.6818
SPOCD1	1.6801
ENSG00000274428	1.6712
ACKR3	1.662
SCARA3	1.6604
LINC01629	1.6545
PPP2R2B	1.6237
RN7SL356P	1.6213
LIF	1.6047
PLXDC2	1.6035
FAM241B	1.5951
ENSG00000282849	1.593
PPP2R5B	1.5852
MFAP5	1.5627
LCAT	1.5608
CLU	1.5595
RAET1L	1.5546
ITGB2	1.5513
NKX3-1	1.5419
FBLIM1	1.5367
PGM3	1.5352
PODXL	1.5305
PLAUR	1.514
SLC44A2	1.5129
IGFL1	1.5116
IFNLR1	1.511
RELB	1.5104
MYD88	1.5089
SLC41A2	1.5085
JAG1	1.5052
KLF6	1.497
ENSG00000273184	1.4949
PEAR1	1.4919
CCDC9B	1.4911
TMEM54	1.491
MT1XP1	1.491
ENSG00000231864	1.4887
ENSG00000243225	1.4878
BPGM	1.4827
PIGCP1	1.4826
ULBP2	1.4785
HBEGF	1.474
FAXDC2	1.4705
MANF	1.4675
FOLR3	1.4616
MICAL1	1.4596
FAM214B	1.4592
SOCS2-AS1	1.4588
EPPK1	1.4588
TNFAIP1	1.4578
ROBO4	1.4541
SLC12A4	1.4525
DBNDD2	1.4503
TUBB2B	1.4497
TMSB4X	1.4488
MYH9	1.4468
PRSS23	1.4432
DOCK10	1.438
ENSG00000202343	1.4367
ENSG00000267139	1.4346
KDELC2	1.433
CAP2	1.4305
ZEB1	1.4275
GUSBP3	1.4268
POSTN	1.4249
NLRP1	1.4249
IL1B	1.4232
TMEM265	1.4231
ENSG00000227758	1.4229
INPP4B	1.4221
DNAJB2	1.4203
ADAMTS6	1.4202
CCDC80	1.4201
RETREG1	1.4172
TNFAIP3	1.4163
CSRP1	1.4156
SLC29A1	1.4128
ENSG00000232527	1.4066
SLC27A6	1.4058
CDH4	1.4033
UCN2	1.3961
FRMD6	1.3949
CYFIP2	1.3947
LIMCH1	1.3903
MICAL2	1.3892
IGFBP7	1.3888
CALR	1.3882
SLC16A2	1.3872
IKBIP	1.3857
FSTL3	1.3841
RRAS	1.3821
VSTM2L	1.3814
TIMP2	1.3812
MSN	1.3802
C12orf54	1.3798
KIRREL1	1.3778
ZNF185	1.3765
SCHIP1	1.3728
GDF11	1.3725
BTN2A2	1.3713
RHOB	1.3705
RHOF	1.3693
AXL	1.3681
ENSG00000234431	1.3678
FGF5	1.3677
ENSG00000274584	1.3675
ENSG00000273038	1.3675
PDLIM7	1.3659
ENSG00000222032	1.3654
ENSG00000267121	1.3635
UBTD1	1.3629
RHOC	1.3628
NRIP3	1.3608
B3GNT3	1.3588
EHD1	1.3578
ENSG00000140743	1.3574
FN1	1.3553
ENSG00000267436	1.3547
PLK3	1.354
MCF2	1.3536
ENSG00000268108	1.3534
AMIGO2	1.3532
PARP12	1.3528
SMURF2	1.3526
DAPK3	1.3524
ANGPTL4	1.3518
CORO1A	1.3517
APBB2	1.3508
SLC37A1	1.3506
FLI1	1.3499
ENSG00000278621	1.3484
GALNT3	1.3481
IGFL3	1.347
MSMO1	1.3463
HOMER3	1.346
P4HA2	1.3455
UTRN	1.3454
CXCL1	1.3454
ENSG00000227329	1.3445
DMBT1	1.3441
ENSG00000279458	1.344
IL7R	1.342
TMEM98	1.3415
PLIN3	1.3414
HIST1H1PS1	1.3414
UACA	1.3409
VEGFA	1.3396
ENSG00000277991	1.3384
CCDC107	1.3352
TMED9	1.3351
ENSG00000274051	1.3345
HMOX1	1.3342
FLOT2	1.3338
FLNB	1.3337
ENSG00000266088	1.3334
CDK18	1.3334
CAP1	1.3333
RBMS2	1.3328
DENND3	1.3318
VASN	1.3313
RABAC1	1.331
PEA15	1.3309
TOM1	1.3287
VCAN	1.3278
ENSG00000232218	1.3272
C5AR2	1.3269
SLC35C1	1.3267
B3GALNT1	1.3264
SLC52A2	1.3263
DAPP1	1.3258
SOX4	1.3253
CLDN1	1.3251
FADS2	1.3247
TNFAIP2	1.3246
ARL4C	1.3244
DAB2	1.3237
ENSG00000268460	1.3234
IL15	1.3216
TMEM154	1.3208
LGALS1	1.3201
SOCS2	1.3163
PJA1	1.3161
NOL4L	1.316
ADCY7	1.3159
EPCAM	1.315
ENSG00000268465	1.3146
HMGB3	1.3134
CXCL8	1.3127
CAPN2	1.3123
ADGRG1	1.312
TGFBI	1.3119
ACTN1	1.3119
IGF1R	1.3118
SLC45A3	1.3112
TRIB3	1.3103
TUBB2A	1.3096
JUN	1.3096
MVD	1.3095
NLGN2	1.3091
EMP3	1.309
IL1A	1.3082
ALDH1L2	1.3079
ENSG00000223975	1.3075
TCEAL3	1.3063
RN7SL2	1.3056
ACSL4	1.3049
PVR	1.3045
KLC3	1.3044
MYADM	1.3026
SLC7A2	1.3015
PMEPA1	1.3006
LAMB3	1.3003
SDCBP2	1.3

### Sheet: TGFB1_UpDown
ATP8B2	3.6565
ENSG00000233818	3.5709
PLAU	3.5365
SPOCK1	3.5117
DHRS2	3.4656
SIRPA	3.4644
EPHB2	3.3986
ENSG00000166147	3.3978
NUAK2	3.3975
ENSG00000266479	3.3942
MMP2	3.3924
GAS6	3.3685
ODAPH	3.3587
ALOX5AP	3.3569
ARHGEF40	3.3552
DGKI	3.3546
NEURL1B	3.3404
CERCAM	3.3393
SZT2-AS1	3.3329
TGFB2	3.3132
TMC6	3.3123
PDZK1	3.3059
WNT7A	3.2951
ITGB3	3.2802
MAGED2	3.2777
CYTH1	3.2748
C15orf48	3.2735
NEDD9	3.2672
LPAR5	3.2644
PIK3CD	3.2609
KRT8	3.2523
GJA5	3.249
FGF1	3.249
LTBP2	3.2458
SPRR2G	3.2436
PTPRK	3.2416
LMCD1	3.2392
CHST15	3.2365
CCNJL	3.2309
CMTM3	3.22
ENSG00000227076	3.2173
PRR5L	3.2142
PTPRF	3.2075
MYO7B	3.2055
MAP1B	3.2035
VIM	3.189
CNTNAP1	3.1859
ENSG00000273415	3.1849
ADAMTS1	3.1811
SPARC	3.1796
ENSG00000234231	3.176
BLOC1S5-TXNDC5	3.1743
CNTD2	3.173
PDGFA	3.171
PXDN	3.1708
ENSG00000011028	3.1675
FHOD3	3.1645
ENSG00000232453	3.1628
PPBP	3.1594
ENSG00000280143	3.1548
ATP6V0A4	3.1536
ORAI2	3.1516
CDH2	3.1491
AFAP1L2	3.1483
SEMA7A	3.1454
PLCB4	3.1436
NKILA	3.1391
OCIAD2	3.137
MMP19	3.1314
FNDC4	3.1203
ENSG00000258976	3.1156
KDELR3	3.108
ARHGEF18	3.1033
FAM167A	3.1024
WNT3	3.0998
GFPT2	3.0993
ANXA6	3.0969
MYL7	3.0948
ENSG00000076706	3.0926
NAGK	3.0897
MARCKSL1	3.0825
LARP6	3.0801
LINC02551	3.0768
GALNT6	3.0767
WNT5A	3.0746
KIF3C	3.0714
COL27A1	3.0688
ADAMTS15	3.0678
TMEM132A	3.0664
DNAJB5	3.0636
MIR503HG	3.0587
RAB43	3.0564
ANXA8L1	3.0511
ANO4	3.0459
CNN3	3.0427
TUFT1	3.0346
CHRNB1	3.0332
SEPTIN5	3.031
PTGS2	3.0304
PSG4	3.0274
GSN	3.0269
PCDH1	3.0248
TGM2	3.0246
FMNL1	3.0145
MOB3B	3.0056
TMEM40	3.0053
2022-09-06	2.9969
LINC00862	2.9938
MAGED1	2.9918
MMP14	2.9911
PHLDB1	2.99
ADAM19	2.9898
ATP8A2	2.9893
SLAMF9	2.9863
SLC35F3	2.9852
PDPN	2.9831
INAVA	2.9818
RTN2	2.9804
LCP1	2.9798
TNC	2.9764
NUAK1	2.9749
SUSD4	2.9738
HYI	2.9717
TMED7-TICAM2	2.9683
FNDC3B	2.9648
ARID5A	2.9639
FGD6	2.9605
TAGLN	2.9576
LBH	2.9568
CREB3L2	2.9544
PAPSS2	2.9508
SYNPO	2.9488
ILK	2.9447
P4HA3	2.9446
L1CAM	2.9397
CDKN2D	2.9383
ITGB6	2.9354
TGFB1I1	2.9337
SP140	2.9258
EDN1	2.923
KLHL25	2.9215
SEMA4C	2.9167
IER3	2.916
HERPUD1	2.9149
DUSP8	2.9141
NCF2	2.9115
C16orf45	2.9105
SLC46A3	2.9049
PGM2L1	2.9032
FAM114A1	2.9021
CHST11	2.9012
GDPD5	2.8998
ENSG00000270504	2.8989
SLCO2A1	2.8954
MATN3	2.884
CPNE2	2.8818
NLRP3	2.88
STARD10	2.8791
RFTN1	2.8771
FGF2	2.8768
TP53I11	2.8756
TGFBR1	2.8756
CREB3	2.8745
TCP11L1	2.8728
FBXO2	2.8723
CAVIN1	2.8675
COL8A1	2.8669
ZFP57	2.8643
FBLN5	2.8639
FXYD5	2.8629
FADS3	2.8622
MYL9	2.8581
ITGA1	2.8565
PRICKLE2	2.8559
CORO2B	2.8544
IL32	2.8506
TENM4	2.8505
CST6	2.8503
PLOD2	2.8501
TRIO	2.8473
GALNT10	2.847
TP53INP2	2.8441
AFAP1L1	2.844
P2RX4	2.8432
CALU	2.8424
NTN4	2.8371
GPR161	2.8368
FOXD1-AS1	2.8352
ENSG00000248538	2.8312
MISP	2.8285
PLCH2	2.8283
ENSG00000269927	2.8279
PDGFC	2.8267
SEC24D	2.8266
ARF4	2.8259
SEMA3C	2.8256
CORO6	2.8235
TMEM92	2.8165
TSPAN5	2.8147
SERTAD4-AS1	2.8132
PALLD	2.81
CYTOR	2.8085
SLC16A13	2.8054
ENSG00000125726	2.8054
WDR66	2.8053
PLK2	2.7998
SYDE1	2.7997
DIXDC1	2.7989
ITGAV	2.7951
ENSG00000269899	2.7935
SMCO4	2.7873
SPRED3	2.7836
TMCC2	2.7814
FAP	2.7772
ABR	2.7756
RRBP1	2.7718
ENSG00000265752	2.7703
PLEKHO1	2.7695
TMEM139	2.7666
PLOD1	2.7662
LHFPL6	2.7628
PDCD1LG2	2.761
SYNC	2.7506
CLIC3	2.7504
ADAM12	2.7503
RHBDF1	2.7485
SERPINE2	2.7437
MSRB3	2.7437
PDXK	2.7433
MELTF	2.7428
TP53I3	2.7395
COL4A1	2.7337
SNAI1	2.7328
SMOX	2.7325
PAK3	2.7313
PXDC1	2.7293
RTN4R	2.7278
STXBP1	2.725
MLLT11	2.7205
DDAH2	2.719
SELENOM	2.7174
ABTB2	2.7118
CCN2	2.7109
SPTLC1P1	2.7096
SLC4A3	2.7094
QSOX1	2.7054
SERTAD4	2.7016
SSR3	2.7015
GPAM	2.7005
SLC39A13	2.6944
FSTL1	2.6908
COL4A2	2.6897
TAGLN2	2.689
PSMD2	2.6888
CDK14	2.6868
LAMA3	2.686
DRAM1	2.6829
SCG5	2.6767
DDAH1	2.6764
NCEH1	2.6719
SH2D2A	2.6713
COL7A1	2.6657
LARGE2	2.6639
WNT9A	2.6565
EFNA1	2.6436
MT1F	2.6397
MROH6	2.639
ANTXR2	2.6297
GRAMD1B	2.6272
RASSF7	2.6257
IL23A	2.1027
ENSG00000273184	2.0944
IL6	2.0278
PDGFB	2.0254
ENSG00000232218	1.9949
ENSG00000274415	1.9589
MMP9	1.9217
HSD11B1	1.7805
IVNS1ABP	1.7482
MYH15	1.7369
ENSG00000280331	1.7238
TM4SF19	1.7079
ENSG00000212371	1.6824
ENSG00000232581	1.6818
SPOCD1	1.6801
ENSG00000274428	1.6712
ACKR3	1.662
SCARA3	1.6604
LINC01629	1.6545
PPP2R2B	1.6237
RN7SL356P	1.6213
LIF	1.6047
PLXDC2	1.6035
FAM241B	1.5951
ENSG00000282849	1.593
PPP2R5B	1.5852
MFAP5	1.5627
LCAT	1.5608
CLU	1.5595
RAET1L	1.5546
ITGB2	1.5513
NKX3-1	1.5419
FBLIM1	1.5367
PGM3	1.5352
PODXL	1.5305
PLAUR	1.514
SLC44A2	1.5129
IGFL1	1.5116
IFNLR1	1.511
RELB	1.5104
MYD88	1.5089
SLC41A2	1.5085
JAG1	1.5052
KLF6	1.497
PEAR1	1.4919
CCDC9B	1.4911
TMEM54	1.491
MT1XP1	1.491
ENSG00000231864	1.4887
ENSG00000243225	1.4878
BPGM	1.4827
PIGCP1	1.4826
ULBP2	1.4785
HBEGF	1.474
FAXDC2	1.4705
MANF	1.4675
FOLR3	1.4616
MICAL1	1.4596
FAM214B	1.4592
SOCS2-AS1	1.4588
EPPK1	1.4588
TNFAIP1	1.4578
ROBO4	1.4541
SLC12A4	1.4525
DBNDD2	1.4503
TUBB2B	1.4497
TMSB4X	1.4488
MYH9	1.4468
PRSS23	1.4432
DOCK10	1.438
ENSG00000202343	1.4367
ENSG00000267139	1.4346
KDELC2	1.433
CAP2	1.4305
ZEB1	1.4275
GUSBP3	1.4268
POSTN	1.4249
NLRP1	1.4249
IL1B	1.4232
TMEM265	1.4231
ENSG00000227758	1.4229
INPP4B	1.4221
DNAJB2	1.4203
ADAMTS6	1.4202
CCDC80	1.4201
RETREG1	1.4172
TNFAIP3	1.4163
CSRP1	1.4156
SLC29A1	1.4128
ENSG00000232527	1.4066
SLC27A6	1.4058
CDH4	1.4033
UCN2	1.3961
AKR1C1	1.396
FRMD6	1.3949
CYFIP2	1.3947
LIMCH1	1.3903
MICAL2	1.3892
IGFBP7	1.3888
CALR	1.3882
SLC16A2	1.3872
IKBIP	1.3857
FSTL3	1.3841
ENSG00000256185	1.3824
RRAS	1.3821
VSTM2L	1.3814
TIMP2	1.3812
MSN	1.3802
C12orf54	1.3798
GAREM1	1.379
KIRREL1	1.3778
ZNF185	1.3765
SCHIP1	1.3728
GDF11	1.3725
BTN2A2	1.3713
RHOB	1.3705
RHOF	1.3693
AXL	1.3681
ENSG00000234431	1.3678
FGF5	1.3677
ENSG00000274584	1.3675
ENSG00000273038	1.3675
NPM3	1.3673
PDLIM7	1.3659
ENSG00000222032	1.3654
RPGR	1.3653
ENSG00000267121	1.3635
UBTD1	1.3629
RHOC	1.3628
AQP3	1.3619
SLC29A3	1.3613
NRIP3	1.3608
B3GNT3	1.3588
EHD1	1.3578
ENSG00000140743	1.3574
FN1	1.3553
ENSG00000267436	1.3547
PLK3	1.354
MCF2	1.3536
ENSG00000268108	1.3534
AMIGO2	1.3532
PARP12	1.3528
SMURF2	1.3526
DAPK3	1.3524
ANGPTL4	1.3518
CORO1A	1.3517
APBB2	1.3508
SLC37A1	1.3506
HOXC13	1.3505
FLI1	1.3499
ENSG00000278621	1.3484
GALNT3	1.3481
ABCA6	1.3471
IGFL3	1.347
RGS2	1.3465
MSMO1	1.3463
HOMER3	1.346
P4HA2	1.3455
UTRN	1.3454
CXCL1	1.3454
FAM83G	1.3448
ENSG00000227329	1.3445
DMBT1	1.3441
ENSG00000279458	1.344
IL7R	1.342
TMEM98	1.3415
PLIN3	1.3414
HIST1H1PS1	1.3414
UACA	1.3409
VEGFA	1.3396
ENSG00000277991	1.3384
DST	1.3378
ATOH8	1.3361
CCDC107	1.3352
TMED9	1.3351
ENSG00000274051	1.3345
HMOX1	1.3342
FLOT2	1.3338
FLNB	1.3337
ENSG00000266088	1.3334
CDK18	1.3334
CAP1	1.3333
RBMS2	1.3328
DENND3	1.3318
VASN	1.3313
RABAC1	1.331
PEA15	1.3309
TOM1	1.3287
VCAN	1.3278
C5AR2	1.3269
SLC35C1	1.3267
B3GALNT1	1.3264
SLC52A2	1.3263
DAPP1	1.3258
SOX4	1.3253
CLDN1	1.3251
FADS2	1.3247
TNFAIP2	1.3246
ARL4C	1.3244
ARL4A	1.3239
DAB2	1.3237
ENSG00000268460	1.3234
HOXC13-AS	1.3224
IL15	1.3216
TMEM154	1.3208
LGALS1	1.3201
SMAD9	1.3191
ALDH3A2	1.3188
TGM5	1.3165
SOCS2	1.3163
PJA1	1.3161
NOL4L	1.316
ADCY7	1.3159
EPCAM	1.315
ENSG00000268465	1.3146
CCDC33	1.314
HMGB3	1.3134
CXCL8	1.3127
CAPN2	1.3123
ADGRG1	1.312
TGFBI	1.3119
ACTN1	1.3119
IGF1R	1.3118
SLC45A3	1.3112
TRIB3	1.3103
TUBB2A	1.3096
JUN	1.3096
MVD	1.3095
HSD17B2	1.3093
NLGN2	1.3091
EMP3	1.309
IL1A	1.3082
ALDH1L2	1.3079
ENSG00000223975	1.3075
TCEAL3	1.3063
RN7SL2	1.3056
HK2	1.305
ACSL4	1.3049
PVR	1.3045
KLC3	1.3044
MYADM	1.3026
PRKAG2	1.302
SULT1E1	1.3017
SLC7A2	1.3015
PMEPA1	1.3006
LAMB3	1.3003
SDCBP2	1.3
IFITM10	1.2968
LY6K	1.2957
ENSG00000258691	1.2956
CDSN	1.295
BDKRB1	1.2942
HR	1.2919
PLA2G4A	1.2897
AP5B1	1.2811
VPS9D1-AS1	1.281
ID2	1.269
OVOL1	1.2625
PGBD5	1.2612
INSYN2B	1.2594
RAPGEF3	1.2537
ACOT11	1.2524
OVOL1-AS1	1.2482
SLC7A8	1.2442
MAP3K5	1.2438
ENSG00000064195	1.2422
AVPI1	1.2285
RAB27B	1.2263
FGFBP1	1.2191
ENSG00000228873	1.2168
FRMD3	1.2136
PLEKHA7	1.2113
SMAD6	1.2105
FAM110C	1.2089
IGSF9B	1.2078
PLAC8	1.2068
HEY1	1.2061
SYNM	1.2052
PRRX2	1.2049
SAMD11	1.1968
LINC02593	1.1947
S100P	1.1785
RHCG	1.1693
CD55	1.154
MIR4697HG	1.1479
DUSP2	1.1302
ID1	1.1011
TRMT6	1.1003
LINC02585	0.69976
DAPL1	0.69858
BAMBI	0.69773
CDH16	0.69698
SLC1A3	0.69658
KRT78	0.69657
CASC19	0.69565
PPP1R14BP3	0.69535
SPX	0.69522
FMN2	0.69486
BBIP1P1	0.69457
ENSG00000284695	0.69388
SLC7A11	0.69264
MT1DP	0.69249
OLAH	0.69226
TREM1	0.69174
UCA1	0.69153
ENSG00000282785	0.69102
RBP4	0.68892
SRRM2	0.68428
ZNF114	0.68339
ELFN2	0.68219
SH3TC1	0.68044
DLX2	0.68029
LINC02298	0.68022
CTSC	0.68008
ENSG00000276026	0.67981
MMP1	0.679
PVRIG2P	0.67772
MALL	0.67674
SNORA73A	0.67532
SPRR1B	0.67466
EXOSC5	0.67274
ERRFI1	0.67162
TFAP4	0.67065
ENSG00000254577	0.66976
GPAT3	0.66945
ZBTB7B	0.66787
PTGES	0.66626
ENSG00000223544	0.66621
RGCC	0.6615
CES1P2	0.66122
SCNN1G	0.65739
RASGEF1B	0.65237
ENSG00000265257	0.64943
ENSG00000260170	0.64937
ENSG00000254692	0.64883
ENSG00000233250	0.64705
CNFN	0.64652
PSCA	0.64141
LCN2	0.64091
MIR3648-2	0.63776
MIR3648-1	0.63776
GK	0.63621
LRAT	0.63394
PTPRZ1	0.63228
ENSG00000274210	0.62751
ENSG00000274817	0.62657
ENSG00000264982	0.62453
SBSN	0.62151
ENSG00000273096	0.62094
EPAS1	0.62036
STRA6	0.61857
GJB2	0.6169
S100A7	0.61656
CYP4F11	0.61482
ENSG00000267056	0.61116
LINC02015	0.6046
ENSG00000226699	0.60387
ENSG00000236317	0.60201
SNORD3D	0.59385
PI3	0.59295
KRT6C	0.58068
ADIRF	0.56903
RPL21P16	0.56119
ENSG00000259475	0.52423
ENSG00000272114	0.52281
