## Supplementary material for "Multi-Omics Binary Integration via Lasso Ensembles (MOBILE) for identification of context-specific networks and new regulatory mechanisms": SupplementaryData15.xlsx

### Sheet: GSEA_Reactome
	Enriched condition	Pathway name	Nominal p-value	FDR q-val
	TGFB1	REACTOME_EXTRACELLULAR_MATRIX_ORGANIZATION	0	0.002
	BMP2	REACTOME_KERATINIZATION	0.012	0.073
	BMP2	REACTOME_FORMATION_OF_THE_CORNIFIED_ENVELOPE	0.032	0.055
	BMP2	REACTOME_METABOLISM_OF_LIPIDS	0.037	0.042
	BMP2	REACTOME_EXTRACELLULAR_MATRIX_ORGANIZATION	0	0
	BMP2	REACTOME_HEMOSTASIS	0	0.003
	BMP2	REACTOME_POST_TRANSLATIONAL_PROTEIN_MODIFICATION	0.002	0.014
	BMP2	REACTOME_NERVOUS_SYSTEM_DEVELOPMENT	0.004	0.015
	BMP2	REACTOME_PLATELET_ACTIVATION_SIGNALING_AND_AGGREGATION	0.006	0.015
	BMP2	REACTOME_DISEASES_OF_SIGNAL_TRANSDUCTION_BY_GROWTH_FACTOR_RECEPTORS_AND_SECOND_MESSENGERS	0.008	0.042
	BMP2	REACTOME_ADAPTIVE_IMMUNE_SYSTEM	0.023	0.074
