## Supplementary material for "Multi-Omics Binary Integration via Lasso Ensembles (MOBILE) for identification of context-specific networks and new regulatory mechanisms": SupplementaryInventory.xlsx

### Sheet: Sheet1
	Supplementary Information	Supplementary figures and captions.
	Supplementary Data 1	RNAseq-RPPA associations
	Supplementary Data 2	ATACseq-RNAseq associations
	Supplementary Data 3	Ligand-dependent association-gene lists
	Supplementary Data 4	Top 20 highly enriched Reactome pathways for each ligand-dependent associsation-gene lists
	Supplementary Data 5	Top 20 highly enriched Reactome pathways across ligand IANs
	Supplementary Data 6	IFNG IAN
	Supplementary Data 7	IFNG-PDL1 subnetwork
	Supplementary Data 8	TGFB1-only associations
	Supplementary Data 9	BMP2-only associations
	Supplementary Data 10	TGFB1-only association-genes list
	Supplementary Data 11	BMP2-only association-genes list
	Supplementary Data 12	TGFB1-enriched pathways
	Supplementary Data 13	BMP2-enriched pathways
	Supplementary Data 14	BMP2 and TGFB1 up- and down-regulated gene lists
	Supplementary Data 15	Significantly enriched pathways for BMP2 and TGFB1 based on diffential expression GSEA
	Source Data	doi:10.6084/m9.figshare.20294229
	Source Code	https://github.com/cerdem12/MOBILE
